# Multi-tissue proteomics identifies a link between satellite DNA organization and heritable transposon repression in *Drosophila*

**DOI:** 10.1101/2023.07.11.548599

**Authors:** Ankita Chavan, Lena Skrutl, Federico Uliana, Melanie Pfister, Franziska Brändle, Laszlo Tirian, Delora Baptista, Dominik Handler, David Burke, Anna Sintsova, Pedro Beltrao, Julius Brennecke, Madhav Jagannathan

**Affiliations:** Institute of Biochemistry, ETH Zürich, Zürich, Switzerland; Life Sciences Zürich Graduate School, Zürich, Switzerland; Bringing Materials to Life Consortium, Zürich, Switzerland; Institute of Molecular Biotechnology of the Austrian Academy of Sciences, Vienna BioCenter, Vienna, Austria; Instituto Gulbenkian de Ciência, Oeiras, Portugal; European Molecular Biology Laboratory, European Bioinformatics Institute (EMBL-EBI), Cambridge, UK; Institute of Microbiology, ETH Zürich, Zürich, Switzerland; Institute of Molecular Systems Biology, ETH Zürich, Zürich, Switzerland

## Abstract

Non-coding satellite DNA repeats are abundant at the pericentromeric heterochromatin of eukaryotic chromosomes. During interphase, sequence-specific DNA-binding proteins cluster these repeats from multiple chromosomes into nuclear foci known as chromocenters. Despite the pivotal role of chromocenters in cellular processes like genome encapsulation and gene repression, the associated proteins remain incompletely characterized. Here, we use two satellite DNA-binding proteins, D1 and Prod, as baits to characterize the chromocenter-associated proteome in Drosophila embryos, ovaries, and testes through quantitative mass spectrometry. We identify D1- and Prod-associated proteins, including known heterochromatin proteins as well as proteins previously unlinked to satellite DNA or chromocenters, thereby laying the foundation for a comprehensive understanding of cellular functions enabled by satellite DNA repeats and their associated proteins. Interestingly, we find that multiple components of the transposon-silencing piRNA pathway are associated with D1 and Prod in embryos. Using genetics, transcriptomics, and small RNA profiling, we show that flies lacking D1 during embryogenesis exhibit transposon expression and gonadal atrophy as adults. We further demonstrate that this gonadal atrophy can be rescued by mutating the checkpoint kinase, Chk2, which mediates germ cell arrest in response to transposon mobilization. Thus, we reveal that a satellite DNA-binding protein functions during embryogenesis to silence transposons, in a manner that is heritable across later stages of development.
