## Supplementary material for "Multi-tissue proteomics identifies a link between satellite DNA organization and heritable transposon repression in *Drosophila*": Table S5

### Sheet: DNA_repair_table
FBgn	Gene	identified_D1_embryo	identified_Prod_embryo	identified_D1_ovary	identified_Prod_ovary	identified_D1_testis
FBgn0000100	RpLP0	no	no	yes	yes	no
FBgn0000147	aurA	no	yes	no	no	no
FBgn0000173	ben	no	no	no	no	no
FBgn0000320	eya	no	no	no	no	no
FBgn0001179	hay	no	no	no	no	no
FBgn0002431	hyd	no	no	no	no	no
FBgn0002542	lds	no	no	no	no	no
FBgn0002622	RpS3	no	no	no	no	no
FBgn0002707	mei-9	no	no	no	no	no
FBgn0002709	mei-218	no	no	no	no	no
FBgn0002716	mei-W68	no	no	no	no	no
FBgn0002872	mu2	no	no	no	no	no
FBgn0002887	mus201	no	no	no	no	no
FBgn0002891	PolZ1	no	no	no	no	no
FBgn0002892	NA	no	no	no	no	no
FBgn0002893	NA	no	no	no	no	no
FBgn0002899	mus301	no	no	no	no	no
FBgn0002901	mus304	no	no	no	no	no
FBgn0002903	NA	no	no	no	no	no
FBgn0002905	PolQ	no	no	no	no	no
FBgn0002906	Blm	no	no	no	no	no
FBgn0002909	mus312	no	no	no	no	no
FBgn0002989	okr	no	no	no	no	no
FBgn0003082	phr	no	no	no	no	no
FBgn0003479	spn-A	no	no	no	no	no
FBgn0003480	spn-B	no	no	no	no	no
FBgn0003482	spn-D	no	no	no	no	no
FBgn0003612	Su(var)2-10	no	no	no	no	no
FBgn0004367	mei-41	no	no	no	no	no
FBgn0004406	PolG1	no	no	no	no	no
FBgn0004436	Ubc6	no	no	no	no	no
FBgn0004584	Rrp1	no	no	no	no	no
FBgn0004698	Xpc	no	no	no	no	no
FBgn0004832	Xpac	no	no	no	no	no
FBgn0004855		no	no	no	no	no
FBgn0004855	Polr2I	no	no	no	no	no
FBgn0004913	Gnf1	no	no	no	no	no
FBgn0005655	PCNA	no	no	no	no	no
FBgn0010173	RpA-70	no	yes	no	no	no
FBgn0011659	Mlh1	no	no	no	no	no
FBgn0011660	Pms2	no	no	no	no	no
FBgn0011774	Irbp	no	no	no	no	no
FBgn0014396	tim	no	no	no	no	no
FBgn0014861	Mcm2	no	no	no	no	no
FBgn0015024	CkIalpha	no	no	no	no	no
FBgn0015075	Ddx1	no	no	no	no	no
FBgn0015546	spel1	no	yes	no	no	no
FBgn0015553	tos	no	no	no	no	no
FBgn0015929	dpa	no	no	no	no	no
FBgn0017577	Mcm5	no	no	no	no	no
FBgn0019638	NA	no	no	no	no	no
FBgn0019639	NA	no	no	no	no	no
FBgn0019686	lok	yes	no	no	no	no
FBgn0020270	mre11	no	no	no	no	no
FBgn0020633	Mcm7	no	no	no	no	no
FBgn0023177	Pp4-19C	no	no	no	no	no
FBgn0023216	Parg	no	no	no	no	no
FBgn0023513	Dmel\CG14803	no	no	no	no	no
FBgn0023515	Gcna	no	no	no	no	no
FBgn0024555	flfl	no	no	no	no	no
FBgn0024912	agt	no	no	no	no	no
FBgn0024956	Mat1	no	no	no	no	no
FBgn0025807	Rad9	no	no	no	no	no
FBgn0025808	Rad17	no	no	no	no	no
FBgn0025815	Mcm6	no	no	no	no	no
FBgn0026143	Cdc45	no	no	no	no	no
FBgn0026401	Nipped-B	no	no	no	no	no
FBgn0026417	Hus1-like	no	no	no	no	no
FBgn0026533	Dek	no	no	no	no	no
FBgn0026737		no	no	no	no	no
FBgn0026751	XRCC1	no	no	no	no	no
FBgn0026777	Rad23	no	no	no	no	no
FBgn0026778	Rad1	no	no	no	no	no
FBgn0026869	Tdg	no	no	no	no	no
FBgn0027375	RecQ5	no	no	no	no	no
FBgn0027864	Ogg1	no	no	no	no	no
FBgn0027868	Nup107	no	no	no	no	no
FBgn0028434	Ercc1	no	no	no	no	no
FBgn0028700	RfC38	no	no	yes	yes	no
FBgn0028896	BcDNA:AT18988	no	no	no	no	no
FBgn0028913	Dmel\CG3473	no	no	no	no	no
FBgn0029798	Rtel1	no	no	no	no	no
FBgn0029977	hdm	no	no	no	no	no
FBgn0030054	Caf1-180	yes	no	no	no	no
FBgn0030506	DNAlig4	no	no	no	no	no
FBgn0030657	cerv	no	no	no	no	no
FBgn0030871	Rfc37	no	no	no	no	no
FBgn0030877	Arp8	no	no	no	no	no
FBgn0030931	Xrcc2	no	no	no	no	no
FBgn0031252		no	no	no	no	no
FBgn0031309	Tfb4	no	no	no	no	no
FBgn0031399	mio	no	no	no	no	no
FBgn0031540	Pif1	no	no	no	no	no
FBgn0031655	Marcal1	no	yes	no	no	no
FBgn0031848	Nse1	no	no	no	no	no
FBgn0031885	Mnn1	no	no	no	no	no
FBgn0031909		no	no	no	no	no
FBgn0032244	RfC3	no	no	no	no	yes
FBgn0032251	Nse4	no	no	no	no	no
FBgn0032368	spag4	no	no	no	no	no
FBgn0032813	PCNA2	no	no	no	no	no
FBgn0032907	Nthl1	no	no	no	no	no
FBgn0032934	dLEM3	no	no	no	no	no
FBgn0033354	FANCI	no	no	no	no	no
FBgn0033389	Rad51D	no	no	no	no	no
FBgn0033549	mms4	no	no	no	no	no
FBgn0033607	Dmel\CG9062	no	no	no	no	no
FBgn0033607		no	no	no	no	no
FBgn0033890	Ctf4	no	no	no	no	no
FBgn0033929	Tfb1	no	no	no	no	no
FBgn0034537	DMAP1	no	no	no	no	no
FBgn0034728	rad50	no	no	no	no	yes
FBgn0035150	Rev1	no	no	no	no	no
FBgn0035402	Usp5	no	no	no	no	no
FBgn0035479	Dmel\CG14983	no	no	no	no	no
FBgn0035593	Yod1	no	no	no	no	no
FBgn0035601	Uev1A	no	no	no	no	no
FBgn0035644	PolE2	no	no	no	no	no
FBgn0035812	CG7457-RA	no	no	no	no	no
FBgn0035996	Dmel\CG3448	no	no	no	no	no
FBgn0036126	Irbp18	no	no	no	no	no
FBgn0036212	Dmel\CG11597	no	no	no	no	no
FBgn0036421	Dmel\CG13481	no	no	no	no	no
FBgn0036486	Msh6	no	no	no	no	no
FBgn0036730	qjt	no	no	no	no	no
FBgn0037141	PolH	no	no	no	no	no
FBgn0037202	Ssl1	yes	no	no	no	no
FBgn0037263	slx1	no	no	no	no	no
FBgn0037329	POLDIP2	yes	yes	no	no	no
FBgn0037338	Snm1	no	no	no	no	no
FBgn0037384	dgrn	no	no	no	no	no
FBgn0037481	MAGE	no	no	no	no	no
FBgn0037531	Dmel\CG10445	no	no	no	no	no
FBgn0037554	PolI	no	no	no	no	no
FBgn0037578	PNKP	no	no	no	no	yes
FBgn0037781	Fancl	no	no	no	no	no
FBgn0037874	Tctp	no	no	no	no	no
FBgn0037897		no	no	no	no	no
FBgn0038118	timeout	no	no	no	no	no
FBgn0038490	Smug	no	no	no	no	no
FBgn0038704	Dmel\CG5316	no	no	no	no	no
FBgn0038767	trem	no	no	no	no	no
FBgn0038815	Dmel\CG5466	no	no	no	no	no
FBgn0038827	Fancd2	yes	yes	no	no	no
FBgn0038889	Fancm	no	no	no	no	no
FBgn0039017	Dmel\CG6985	no	no	no	no	no
FBgn0039044	p53	no	no	no	no	no
FBgn0039065	Rad60	no	no	no	no	no
FBgn0039147	Dmel\CG10694	no	no	no	no	no
FBgn0039214	puf	no	no	no	no	no
FBgn0039403	Sld5	no	no	no	no	no
FBgn0039858	CycG	no	no	no	no	no
FBgn0040268	Top3alpha	no	no	no	no	no
FBgn0040290	RecQ4	no	no	no	no	no
FBgn0040347	mus81	no	no	no	no	no
FBgn0041627	Ku80	no	no	no	no	no
FBgn0043053	NA	no	no	no	no	no
FBgn0045035	tefu	no	no	no	no	no
FBgn0050169	Brca2	no	no	no	no	no
FBgn0051807	Dmel\CG31807	no	no	no	no	no
FBgn0051989	Cap-D3	no	no	no	no	no
FBgn0052438	SMC5	no	no	no	no	no
FBgn0053552	Dmel\CG33552	no	no	no	no	no
FBgn0053554	Nipped-A	no	no	no	no	no
FBgn0086683	Spf45	no	no	no	no	no
FBgn0259113	PolA1	no	no	no	no	no
FBgn0259195	CG15644	no	no	no	no	no
FBgn0259196	CG18620	no	no	no	no	no
FBgn0259720	CG42374-RA	no	no	no	no	no
FBgn0259737	Dmel\CG42391	no	no	no	no	no
FBgn0260242	NA	no	no	no	no	no
FBgn0260794	ctrip	no	no	no	no	no
FBgn0260817	gkt	no	no	no	no	yes
FBgn0260962	pic	no	no	no	no	no
FBgn0260985	RfC4	no	no	no	yes	no
FBgn0260987	vtd	yes	no	no	no	no
FBgn0261109	mrn	no	no	no	no	no
FBgn0261113	Xrp1	no	no	no	no	no
FBgn0261119	Prp19	no	yes	no	no	no
FBgn0261530	nbs	no	no	no	no	no
FBgn0261850	Xpd	yes	no	no	no	no
FBgn0261976	Psf2	no	no	no	no	no
FBgn0262396	NA	no	no	no	no	no
FBgn0262524	ver	no	no	no	no	no
FBgn0262619	DNAlig1	no	no	no	no	no
FBgn0262647	Nup160	no	no	no	no	no
FBgn0263600	PolD1	no	no	no	no	no
FBgn0263831	Gen	no	no	no	no	no
FBgn0264326	PolE1	no	no	no	no	no
FBgn0264495	gpp	no	no	no	no	no
FBgn0265003	koi	no	no	no	no	no
FBgn0265968	Tfb5	no	no	no	no	no
FBgn0266282	jnj	no	no	no	no	no
FBgn0266666	Sem1	no	no	no	no	no
FBgn0267967	corolla	no	no	no	no	no
FBgn0267977	mh	no	no	no	no	no
FBgn0283467	PolD3	no	no	no	no	no
FBgn0284442	Mcm3	no	no	no	no	yes
FBgn0286075	DNAlig3	yes	no	no	no	no
FBgn0287696	mus302	no	no	no	no	no
FBgn0288833	RPA3	no	yes	no	no	no
FBgn0288834	RPA2	no	yes	no	no	no
FBgn0289122	NA	no	no	no	no	no
