## Supplementary material for "Multi-tissue proteomics identifies a link between satellite DNA organization and heritable transposon repression in *Drosophila*": Table S6

### Sheet: piRNA_table
FBgn	gene_name	Reference 1	Reference 2	Reference 3	identified_D1_embryo	identified_Prod_embryo	identified_D1_ovary	identified_Prod_ovary	identified_D1_testis
NA	Aats-ser				no	no	no	no	no
FBgn0263198	Acn	Handler et al., Mol. Cell, 2013 (https://doi.org/10.1016/j.molcel.2013.04.031)	Czech et al., Mol. Cell, 2013 (https://doi.org/10.1016/j.molcel.2013.04.007)		no	no	yes	yes	no
NA	Actr13E	Handler et al., Mol. Cell, 2013 (https://doi.org/10.1016/j.molcel.2013.04.031)	Czech et al., Mol. Cell, 2013 (https://doi.org/10.1016/j.molcel.2013.04.007)		no	no	no	no	no
FBgn0036752	Adgf-A	Handler et al., Mol. Cell, 2013 (https://doi.org/10.1016/j.molcel.2013.04.031)			no	no	no	no	no
FBgn0283494	Adk2		Czech et al., Mol. Cell, 2013 (https://doi.org/10.1016/j.molcel.2013.04.007)		no	no	no	no	no
FBgn0250816	AGO3				no	no	no	no	no
FBgn0003884	alphaTub84B		Czech et al., Mol. Cell, 2013 (https://doi.org/10.1016/j.molcel.2013.04.007)		no	no	no	no	no
FBgn0003886	alphaTub85E		Czech et al., Mol. Cell, 2013 (https://doi.org/10.1016/j.molcel.2013.04.007)		no	no	no	no	no
NA	Aly		Czech et al., Mol. Cell, 2013 (https://doi.org/10.1016/j.molcel.2013.04.007)		no	no	no	no	no
FBgn0029512	Aos1		Czech et al., Mol. Cell, 2013 (https://doi.org/10.1016/j.molcel.2013.04.007)		no	no	no	no	no
NA	AP-50	Handler et al., Mol. Cell, 2013 (https://doi.org/10.1016/j.molcel.2013.04.031)			no	no	no	no	no
FBgn0052707	APC4	Handler et al., Mol. Cell, 2013 (https://doi.org/10.1016/j.molcel.2013.04.031)			no	no	no	no	no
FBgn0041164	armi	Handler et al., Mol. Cell, 2013 (https://doi.org/10.1016/j.molcel.2013.04.031)	Czech et al., Mol. Cell, 2013 (https://doi.org/10.1016/j.molcel.2013.04.007)		no	no	no	no	no
FBgn0033062	Ars2		Czech et al., Mol. Cell, 2013 (https://doi.org/10.1016/j.molcel.2013.04.007)		no	no	no	no	no
FBgn0029094	asf1	Handler et al., Mol. Cell, 2013 (https://doi.org/10.1016/j.molcel.2013.04.031)			no	no	no	no	no
FBgn0010750	atms		Czech et al., Mol. Cell, 2013 (https://doi.org/10.1016/j.molcel.2013.04.007)		no	no	no	no	no
FBgn0019637	Atu	Handler et al., Mol. Cell, 2013 (https://doi.org/10.1016/j.molcel.2013.04.031)			no	no	no	no	no
FBgn0000146	aub		Czech et al., Mol. Cell, 2013 (https://doi.org/10.1016/j.molcel.2013.04.007)		no	yes	no	no	no
FBgn0027889	ball	Handler et al., Mol. Cell, 2013 (https://doi.org/10.1016/j.molcel.2013.04.031)			yes	no	no	no	no
FBgn0025716	Bap55		Czech et al., Mol. Cell, 2013 (https://doi.org/10.1016/j.molcel.2013.04.007)		no	no	no	no	no
FBgn0014127	barr		Czech et al., Mol. Cell, 2013 (https://doi.org/10.1016/j.molcel.2013.04.007)		yes	no	no	no	no
FBgn0026263	bip1		Czech et al., Mol. Cell, 2013 (https://doi.org/10.1016/j.molcel.2013.04.007)		no	no	no	no	no
FBgn0010520	Bka		Czech et al., Mol. Cell, 2013 (https://doi.org/10.1016/j.molcel.2013.04.007)		no	no	no	no	no
FBgn0037205	BoYb		Czech et al., Mol. Cell, 2013 (https://doi.org/10.1016/j.molcel.2013.04.007)		no	no	no	no	no
FBgn0039654	Brd8	Handler et al., Mol. Cell, 2013 (https://doi.org/10.1016/j.molcel.2013.04.031)			no	no	no	no	no
FBgn0040234	c12.2		Czech et al., Mol. Cell, 2013 (https://doi.org/10.1016/j.molcel.2013.04.007)		no	no	no	no	no
FBgn0001991	Ca-alpha1D		Czech et al., Mol. Cell, 2013 (https://doi.org/10.1016/j.molcel.2013.04.007)		no	no	no	no	no
FBgn0033526	Caf1-105	Handler et al., Mol. Cell, 2013 (https://doi.org/10.1016/j.molcel.2013.04.031)	Czech et al., Mol. Cell, 2013 (https://doi.org/10.1016/j.molcel.2013.04.007)		no	no	no	no	no
FBgn0030054	Caf1-180		Czech et al., Mol. Cell, 2013 (https://doi.org/10.1016/j.molcel.2013.04.007)		yes	no	no	no	no
FBgn0259876	Cap-G		Czech et al., Mol. Cell, 2013 (https://doi.org/10.1016/j.molcel.2013.04.007)		yes	no	no	no	no
FBgn0023095	caps		Czech et al., Mol. Cell, 2013 (https://doi.org/10.1016/j.molcel.2013.04.007)		no	no	no	no	no
FBgn0022943	Cbp20		Czech et al., Mol. Cell, 2013 (https://doi.org/10.1016/j.molcel.2013.04.007)		no	no	no	no	no
FBgn0022942	Cbp80		Czech et al., Mol. Cell, 2013 (https://doi.org/10.1016/j.molcel.2013.04.007)		no	no	no	no	no
NA	cdc2		Czech et al., Mol. Cell, 2013 (https://doi.org/10.1016/j.molcel.2013.04.007)		no	no	no	no	no
FBgn0011573	Cdc37		Czech et al., Mol. Cell, 2013 (https://doi.org/10.1016/j.molcel.2013.04.007)		no	no	no	no	no
FBgn0266916	Cenp-C		Czech et al., Mol. Cell, 2013 (https://doi.org/10.1016/j.molcel.2013.04.007)		no	no	no	no	no
NA	CG10320	Handler et al., Mol. Cell, 2013 (https://doi.org/10.1016/j.molcel.2013.04.031)			no	no	no	no	no
NA	CG10463	Handler et al., Mol. Cell, 2013 (https://doi.org/10.1016/j.molcel.2013.04.031)			no	no	no	no	no
NA	CG10565		Czech et al., Mol. Cell, 2013 (https://doi.org/10.1016/j.molcel.2013.04.007)		no	no	no	no	no
NA	CG10741		Czech et al., Mol. Cell, 2013 (https://doi.org/10.1016/j.molcel.2013.04.007)		no	no	no	no	no
NA	CG10754		Czech et al., Mol. Cell, 2013 (https://doi.org/10.1016/j.molcel.2013.04.007)		no	no	no	no	no
NA	CG10880		Czech et al., Mol. Cell, 2013 (https://doi.org/10.1016/j.molcel.2013.04.007)		no	no	no	no	no
NA	CG11092	Handler et al., Mol. Cell, 2013 (https://doi.org/10.1016/j.molcel.2013.04.031)			no	no	no	no	no
NA	CG11539		Czech et al., Mol. Cell, 2013 (https://doi.org/10.1016/j.molcel.2013.04.007)		no	no	no	no	no
NA	CG11660		Czech et al., Mol. Cell, 2013 (https://doi.org/10.1016/j.molcel.2013.04.007)		no	no	no	no	no
NA	CG11878		Czech et al., Mol. Cell, 2013 (https://doi.org/10.1016/j.molcel.2013.04.007)		no	no	no	no	no
NA	CG12721		Czech et al., Mol. Cell, 2013 (https://doi.org/10.1016/j.molcel.2013.04.007)		no	no	no	no	no
NA	CG13067		Czech et al., Mol. Cell, 2013 (https://doi.org/10.1016/j.molcel.2013.04.007)		no	no	no	no	no
NA	CG13741		Czech et al., Mol. Cell, 2013 (https://doi.org/10.1016/j.molcel.2013.04.007)		no	no	no	no	no
NA	CG13807		Czech et al., Mol. Cell, 2013 (https://doi.org/10.1016/j.molcel.2013.04.007)		no	no	no	no	no
NA	CG13924		Czech et al., Mol. Cell, 2013 (https://doi.org/10.1016/j.molcel.2013.04.007)		no	no	no	no	no
NA	CG14213	Handler et al., Mol. Cell, 2013 (https://doi.org/10.1016/j.molcel.2013.04.031)			no	no	no	no	no
NA	CG14303		Czech et al., Mol. Cell, 2013 (https://doi.org/10.1016/j.molcel.2013.04.007)		no	no	no	no	no
NA	CG14438		Czech et al., Mol. Cell, 2013 (https://doi.org/10.1016/j.molcel.2013.04.007)		no	no	no	no	no
NA	CG14749	Handler et al., Mol. Cell, 2013 (https://doi.org/10.1016/j.molcel.2013.04.031)			no	no	no	no	no
NA	CG14962		Czech et al., Mol. Cell, 2013 (https://doi.org/10.1016/j.molcel.2013.04.007)		no	no	no	no	no
NA	CG15546		Czech et al., Mol. Cell, 2013 (https://doi.org/10.1016/j.molcel.2013.04.007)		no	no	no	no	no
NA	CG15717		Czech et al., Mol. Cell, 2013 (https://doi.org/10.1016/j.molcel.2013.04.007)		no	no	no	no	no
NA	CG16721		Czech et al., Mol. Cell, 2013 (https://doi.org/10.1016/j.molcel.2013.04.007)		no	no	no	no	no
NA	CG1677		Czech et al., Mol. Cell, 2013 (https://doi.org/10.1016/j.molcel.2013.04.007)		no	no	no	no	no
NA	CG16789	Handler et al., Mol. Cell, 2013 (https://doi.org/10.1016/j.molcel.2013.04.031)			no	no	no	no	no
NA	CG16838	Handler et al., Mol. Cell, 2013 (https://doi.org/10.1016/j.molcel.2013.04.031)			no	no	no	no	no
NA	CG17147		Czech et al., Mol. Cell, 2013 (https://doi.org/10.1016/j.molcel.2013.04.007)		no	no	no	no	no
NA	CG17293	Handler et al., Mol. Cell, 2013 (https://doi.org/10.1016/j.molcel.2013.04.031)	Czech et al., Mol. Cell, 2013 (https://doi.org/10.1016/j.molcel.2013.04.007)		no	no	no	no	no
NA	CG1737		Czech et al., Mol. Cell, 2013 (https://doi.org/10.1016/j.molcel.2013.04.007)		no	no	no	no	no
NA	CG18273		Czech et al., Mol. Cell, 2013 (https://doi.org/10.1016/j.molcel.2013.04.007)		no	no	no	no	no
NA	CG18764		Czech et al., Mol. Cell, 2013 (https://doi.org/10.1016/j.molcel.2013.04.007)		no	no	no	no	no
NA	CG1965		Czech et al., Mol. Cell, 2013 (https://doi.org/10.1016/j.molcel.2013.04.007)		no	no	no	no	no
NA	CG2063		Czech et al., Mol. Cell, 2013 (https://doi.org/10.1016/j.molcel.2013.04.007)		no	no	no	no	no
NA	CG2183	Handler et al., Mol. Cell, 2013 (https://doi.org/10.1016/j.molcel.2013.04.031)	Czech et al., Mol. Cell, 2013 (https://doi.org/10.1016/j.molcel.2013.04.007)		no	no	no	no	no
NA	CG2678			Baumgartner et al., 2022 (https://doi.org/10.7554/eLife.80067)	no	no	no	no	no
NA	CG2931	Handler et al., Mol. Cell, 2013 (https://doi.org/10.1016/j.molcel.2013.04.031)			no	no	no	no	no
NA	CG30015	Handler et al., Mol. Cell, 2013 (https://doi.org/10.1016/j.molcel.2013.04.031)			no	no	no	no	no
NA	CG31510		Czech et al., Mol. Cell, 2013 (https://doi.org/10.1016/j.molcel.2013.04.007)		no	no	no	no	no
NA	CG32039		Czech et al., Mol. Cell, 2013 (https://doi.org/10.1016/j.molcel.2013.04.007)		no	no	no	no	no
NA	CG33217		Czech et al., Mol. Cell, 2013 (https://doi.org/10.1016/j.molcel.2013.04.007)		no	no	no	no	no
NA	CG3344		Czech et al., Mol. Cell, 2013 (https://doi.org/10.1016/j.molcel.2013.04.007)		no	no	no	no	no
NA	CG3362		Czech et al., Mol. Cell, 2013 (https://doi.org/10.1016/j.molcel.2013.04.007)		no	no	no	no	no
NA	CG3560		Czech et al., Mol. Cell, 2013 (https://doi.org/10.1016/j.molcel.2013.04.007)		no	no	no	no	no
NA	CG3689	Handler et al., Mol. Cell, 2013 (https://doi.org/10.1016/j.molcel.2013.04.031)			no	no	no	no	no
NA	CG3756		Czech et al., Mol. Cell, 2013 (https://doi.org/10.1016/j.molcel.2013.04.007)		no	no	no	no	no
NA	CG3847		Czech et al., Mol. Cell, 2013 (https://doi.org/10.1016/j.molcel.2013.04.007)		no	no	no	no	no
NA	CG3893	Handler et al., Mol. Cell, 2013 (https://doi.org/10.1016/j.molcel.2013.04.031)	Czech et al., Mol. Cell, 2013 (https://doi.org/10.1016/j.molcel.2013.04.007)		no	no	no	no	no
NA	CG3909	Handler et al., Mol. Cell, 2013 (https://doi.org/10.1016/j.molcel.2013.04.031)			no	no	no	no	no
NA	CG40228	Handler et al., Mol. Cell, 2013 (https://doi.org/10.1016/j.molcel.2013.04.031)			no	no	no	no	no
NA	CG42588		Czech et al., Mol. Cell, 2013 (https://doi.org/10.1016/j.molcel.2013.04.007)		no	no	no	no	no
NA	CG4294	Handler et al., Mol. Cell, 2013 (https://doi.org/10.1016/j.molcel.2013.04.031)			no	no	no	no	no
NA	CG4400	Handler et al., Mol. Cell, 2013 (https://doi.org/10.1016/j.molcel.2013.04.031)			no	no	no	no	no
NA	CG4415		Czech et al., Mol. Cell, 2013 (https://doi.org/10.1016/j.molcel.2013.04.007)		no	no	no	no	no
NA	CG4692	Handler et al., Mol. Cell, 2013 (https://doi.org/10.1016/j.molcel.2013.04.031)			no	no	no	no	no
NA	CG4936	Handler et al., Mol. Cell, 2013 (https://doi.org/10.1016/j.molcel.2013.04.031)			no	no	no	no	no
NA	CG5198		Czech et al., Mol. Cell, 2013 (https://doi.org/10.1016/j.molcel.2013.04.007)		no	no	no	no	no
NA	CG5222	Handler et al., Mol. Cell, 2013 (https://doi.org/10.1016/j.molcel.2013.04.031)			no	no	no	no	no
NA	CG5455	Handler et al., Mol. Cell, 2013 (https://doi.org/10.1016/j.molcel.2013.04.031)			no	no	no	no	no
NA	CG5491	Handler et al., Mol. Cell, 2013 (https://doi.org/10.1016/j.molcel.2013.04.031)			no	no	no	no	no
NA	CG5508		Czech et al., Mol. Cell, 2013 (https://doi.org/10.1016/j.molcel.2013.04.007)		no	no	no	no	no
NA	CG5585		Czech et al., Mol. Cell, 2013 (https://doi.org/10.1016/j.molcel.2013.04.007)		no	no	no	no	no
NA	CG5694		Czech et al., Mol. Cell, 2013 (https://doi.org/10.1016/j.molcel.2013.04.007)		no	no	no	no	no
NA	CG5823		Czech et al., Mol. Cell, 2013 (https://doi.org/10.1016/j.molcel.2013.04.007)		no	no	no	no	no
NA	CG5859	Handler et al., Mol. Cell, 2013 (https://doi.org/10.1016/j.molcel.2013.04.031)			no	no	no	no	no
NA	CG6020	Handler et al., Mol. Cell, 2013 (https://doi.org/10.1016/j.molcel.2013.04.031)			no	no	no	no	no
NA	CG6094		Czech et al., Mol. Cell, 2013 (https://doi.org/10.1016/j.molcel.2013.04.007)		no	no	no	no	no
NA	CG6321		Czech et al., Mol. Cell, 2013 (https://doi.org/10.1016/j.molcel.2013.04.007)		no	no	no	no	no
NA	CG6454		Czech et al., Mol. Cell, 2013 (https://doi.org/10.1016/j.molcel.2013.04.007)		no	no	no	no	no
NA	CG6479	Handler et al., Mol. Cell, 2013 (https://doi.org/10.1016/j.molcel.2013.04.031)			no	no	no	no	no
NA	CG6841		Czech et al., Mol. Cell, 2013 (https://doi.org/10.1016/j.molcel.2013.04.007)		no	no	no	no	no
NA	CG6928	Handler et al., Mol. Cell, 2013 (https://doi.org/10.1016/j.molcel.2013.04.031)			no	no	no	no	no
NA	CG7172	Handler et al., Mol. Cell, 2013 (https://doi.org/10.1016/j.molcel.2013.04.031)			no	no	no	no	no
NA	CG7183		Czech et al., Mol. Cell, 2013 (https://doi.org/10.1016/j.molcel.2013.04.007)		no	no	no	no	no
NA	CG7332		Czech et al., Mol. Cell, 2013 (https://doi.org/10.1016/j.molcel.2013.04.007)		no	no	no	no	no
NA	CG7339		Czech et al., Mol. Cell, 2013 (https://doi.org/10.1016/j.molcel.2013.04.007)		no	no	no	no	no
NA	CG7379	Handler et al., Mol. Cell, 2013 (https://doi.org/10.1016/j.molcel.2013.04.031)	Czech et al., Mol. Cell, 2013 (https://doi.org/10.1016/j.molcel.2013.04.007)		no	no	no	no	no
NA	CG7429		Czech et al., Mol. Cell, 2013 (https://doi.org/10.1016/j.molcel.2013.04.007)		no	no	no	no	no
NA	CG7504	Handler et al., Mol. Cell, 2013 (https://doi.org/10.1016/j.molcel.2013.04.031)	Czech et al., Mol. Cell, 2013 (https://doi.org/10.1016/j.molcel.2013.04.007)		no	no	no	no	no
NA	CG7781		Czech et al., Mol. Cell, 2013 (https://doi.org/10.1016/j.molcel.2013.04.007)		no	no	no	no	no
NA	CG7845		Czech et al., Mol. Cell, 2013 (https://doi.org/10.1016/j.molcel.2013.04.007)		no	no	no	no	no
NA	CG7950	Handler et al., Mol. Cell, 2013 (https://doi.org/10.1016/j.molcel.2013.04.031)			no	no	no	no	no
NA	CG8038		Czech et al., Mol. Cell, 2013 (https://doi.org/10.1016/j.molcel.2013.04.007)		no	no	no	no	no
NA	CG8211	Handler et al., Mol. Cell, 2013 (https://doi.org/10.1016/j.molcel.2013.04.031)			no	no	no	no	no
NA	CG8435		Czech et al., Mol. Cell, 2013 (https://doi.org/10.1016/j.molcel.2013.04.007)		no	no	no	no	no
NA	CG8569	Handler et al., Mol. Cell, 2013 (https://doi.org/10.1016/j.molcel.2013.04.031)			no	no	no	no	no
NA	CG8949	Handler et al., Mol. Cell, 2013 (https://doi.org/10.1016/j.molcel.2013.04.031)			no	no	no	no	no
NA	CG9140	Handler et al., Mol. Cell, 2013 (https://doi.org/10.1016/j.molcel.2013.04.031)			no	no	no	no	no
NA	CG9248	Handler et al., Mol. Cell, 2013 (https://doi.org/10.1016/j.molcel.2013.04.031)			no	no	no	no	no
NA	CG9325		Czech et al., Mol. Cell, 2013 (https://doi.org/10.1016/j.molcel.2013.04.007)		no	no	no	no	no
NA	CG9536		Czech et al., Mol. Cell, 2013 (https://doi.org/10.1016/j.molcel.2013.04.007)		no	no	no	no	no
NA	CG9548		Czech et al., Mol. Cell, 2013 (https://doi.org/10.1016/j.molcel.2013.04.007)		no	no	no	no	no
NA	CG9667		Czech et al., Mol. Cell, 2013 (https://doi.org/10.1016/j.molcel.2013.04.007)		no	no	no	no	no
NA	CG9754	Handler et al., Mol. Cell, 2013 (https://doi.org/10.1016/j.molcel.2013.04.031)	Czech et al., Mol. Cell, 2013 (https://doi.org/10.1016/j.molcel.2013.04.007)		no	no	no	no	no
NA	CG9791		Czech et al., Mol. Cell, 2013 (https://doi.org/10.1016/j.molcel.2013.04.007)		no	no	no	no	no
NA	CG9821	Handler et al., Mol. Cell, 2013 (https://doi.org/10.1016/j.molcel.2013.04.031)			no	no	no	no	no
NA	CG9915	Handler et al., Mol. Cell, 2013 (https://doi.org/10.1016/j.molcel.2013.04.031)			no	no	no	no	no
NA	CG9925				no	no	no	no	no
FBgn0044324	Chro		Czech et al., Mol. Cell, 2013 (https://doi.org/10.1016/j.molcel.2013.04.007)		no	no	no	no	no
FBgn0040477	cid	Handler et al., Mol. Cell, 2013 (https://doi.org/10.1016/j.molcel.2013.04.031)			no	no	no	no	no
FBgn0015621	Clp	Handler et al., Mol. Cell, 2013 (https://doi.org/10.1016/j.molcel.2013.04.031)			no	no	no	no	no
FBgn0024698	Cpsf160		Czech et al., Mol. Cell, 2013 (https://doi.org/10.1016/j.molcel.2013.04.007)		no	no	no	no	no
FBgn0000376	crm	Handler et al., Mol. Cell, 2013 (https://doi.org/10.1016/j.molcel.2013.04.031)			no	no	no	no	no
FBgn0001994	crp		Czech et al., Mol. Cell, 2013 (https://doi.org/10.1016/j.molcel.2013.04.007)		no	no	no	no	no
NA	CstF-64	Handler et al., Mol. Cell, 2013 (https://doi.org/10.1016/j.molcel.2013.04.031)			no	no	no	no	no
FBgn0015925	csul				no	no	no	no	no
FBgn0020496	CtBP		Czech et al., Mol. Cell, 2013 (https://doi.org/10.1016/j.molcel.2013.04.007)		no	no	no	no	no
FBgn0011760	ctp	Handler et al., Mol. Cell, 2013 (https://doi.org/10.1016/j.molcel.2013.04.031)			no	no	no	no	no
FBgn0260932	cuff		Czech et al., Mol. Cell, 2013 (https://doi.org/10.1016/j.molcel.2013.04.007)		no	no	no	no	no
FBgn0025455	CycT	Handler et al., Mol. Cell, 2013 (https://doi.org/10.1016/j.molcel.2013.04.031)			no	no	no	no	no
NA	Dbi		Czech et al., Mol. Cell, 2013 (https://doi.org/10.1016/j.molcel.2013.04.007)		no	no	no	no	no
NA	Dcp1	Handler et al., Mol. Cell, 2013 (https://doi.org/10.1016/j.molcel.2013.04.031)			no	no	no	no	no
FBgn0086251	del		Czech et al., Mol. Cell, 2013 (https://doi.org/10.1016/j.molcel.2013.04.007)		no	no	no	no	no
FBgn0264291	Det		Czech et al., Mol. Cell, 2013 (https://doi.org/10.1016/j.molcel.2013.04.007)		no	no	no	no	no
FBgn0039710	dgt1		Czech et al., Mol. Cell, 2013 (https://doi.org/10.1016/j.molcel.2013.04.007)		no	no	no	no	no
FBgn0039183	Dis3		Czech et al., Mol. Cell, 2013 (https://doi.org/10.1016/j.molcel.2013.04.007)		no	no	no	no	no
NA	DNApol-alpha180		Czech et al., Mol. Cell, 2013 (https://doi.org/10.1016/j.molcel.2013.04.007)		no	no	no	no	no
NA	DNApol-alpha50		Czech et al., Mol. Cell, 2013 (https://doi.org/10.1016/j.molcel.2013.04.007)		no	no	no	no	no
NA	DNApol-epsilon	Handler et al., Mol. Cell, 2013 (https://doi.org/10.1016/j.molcel.2013.04.031)			no	no	no	no	no
FBgn0038145	Droj2	Handler et al., Mol. Cell, 2013 (https://doi.org/10.1016/j.molcel.2013.04.031)			no	no	no	no	no
FBgn0000996	dup		Czech et al., Mol. Cell, 2013 (https://doi.org/10.1016/j.molcel.2013.04.007)		no	no	no	no	no
FBgn0000541	E(bx)		Czech et al., Mol. Cell, 2013 (https://doi.org/10.1016/j.molcel.2013.04.007)		no	no	no	no	no
FBgn0263933	ebi	Handler et al., Mol. Cell, 2013 (https://doi.org/10.1016/j.molcel.2013.04.031)			no	no	no	no	no
FBgn0000451	ect		Czech et al., Mol. Cell, 2013 (https://doi.org/10.1016/j.molcel.2013.04.007)		no	no	no	no	no
FBgn0011217	eff		Czech et al., Mol. Cell, 2013 (https://doi.org/10.1016/j.molcel.2013.04.007)		no	no	no	no	no
FBgn0086908	egg	Handler et al., Mol. Cell, 2013 (https://doi.org/10.1016/j.molcel.2013.04.031)			no	no	no	no	no
NA	eIF2B-beta		Czech et al., Mol. Cell, 2013 (https://doi.org/10.1016/j.molcel.2013.04.007)		no	no	no	no	no
NA	eIF2B-gamma		Czech et al., Mol. Cell, 2013 (https://doi.org/10.1016/j.molcel.2013.04.007)		no	no	no	no	no
FBgn0260634	eIF4G2		Czech et al., Mol. Cell, 2013 (https://doi.org/10.1016/j.molcel.2013.04.007)		no	no	no	no	no
FBgn0030719	eIF5		Czech et al., Mol. Cell, 2013 (https://doi.org/10.1016/j.molcel.2013.04.007)		no	no	no	no	no
FBgn0000579	Eno		Czech et al., Mol. Cell, 2013 (https://doi.org/10.1016/j.molcel.2013.04.007)		no	no	no	no	no
FBgn0003062	Fib		Czech et al., Mol. Cell, 2013 (https://doi.org/10.1016/j.molcel.2013.04.007)		no	no	no	no	no
FBgn0033806	FLASH	Handler et al., Mol. Cell, 2013 (https://doi.org/10.1016/j.molcel.2013.04.031)	Czech et al., Mol. Cell, 2013 (https://doi.org/10.1016/j.molcel.2013.04.007)		no	no	no	no	no
FBgn0011592	fra		Czech et al., Mol. Cell, 2013 (https://doi.org/10.1016/j.molcel.2013.04.007)		no	no	no	no	no
FBgn0000928	fs(1)Yb	Handler et al., Mol. Cell, 2013 (https://doi.org/10.1016/j.molcel.2013.04.031)			no	no	no	no	no
FBgn0015391	glu		Czech et al., Mol. Cell, 2013 (https://doi.org/10.1016/j.molcel.2013.04.007)		no	no	no	no	no
FBgn0046113	GluRIIC		Czech et al., Mol. Cell, 2013 (https://doi.org/10.1016/j.molcel.2013.04.007)		no	no	no	no	no
FBgn0051992	gw	Handler et al., Mol. Cell, 2013 (https://doi.org/10.1016/j.molcel.2013.04.031)			no	no	no	no	yes
FBgn0026575	hang		Czech et al., Mol. Cell, 2013 (https://doi.org/10.1016/j.molcel.2013.04.007)		no	no	no	no	no
NA	Hdac3	Handler et al., Mol. Cell, 2013 (https://doi.org/10.1016/j.molcel.2013.04.031)			no	no	no	no	no
FBgn0033686	Hen1	Handler et al., Mol. Cell, 2013 (https://doi.org/10.1016/j.molcel.2013.04.031)			no	no	no	no	no
FBgn0004644	hh		Czech et al., Mol. Cell, 2013 (https://doi.org/10.1016/j.molcel.2013.04.007)		no	no	no	no	no
FBgn0001197	His2Av	Handler et al., Mol. Cell, 2013 (https://doi.org/10.1016/j.molcel.2013.04.031)	Czech et al., Mol. Cell, 2013 (https://doi.org/10.1016/j.molcel.2013.04.007)		no	no	no	no	no
FBgn0014857	His3.3A	Handler et al., Mol. Cell, 2013 (https://doi.org/10.1016/j.molcel.2013.04.031)			no	no	no	no	no
FBgn0004828	His3.3B	Handler et al., Mol. Cell, 2013 (https://doi.org/10.1016/j.molcel.2013.04.031)			no	no	no	no	no
FBgn0004362	HmgD	Handler et al., Mol. Cell, 2013 (https://doi.org/10.1016/j.molcel.2013.04.031)			no	no	no	no	no
FBgn0001206	Hmr			Satyaki et al., PLoS Genetics, 2014 (10.1371/journal.pgen.1004240)	yes	no	no	no	no
FBgn0001220	Hsc70-5		Czech et al., Mol. Cell, 2013 (https://doi.org/10.1016/j.molcel.2013.04.007)		no	no	no	no	no
FBgn0001222	Hsf		Czech et al., Mol. Cell, 2013 (https://doi.org/10.1016/j.molcel.2013.04.007)		no	no	no	no	no
FBgn0086613	Ino80		Czech et al., Mol. Cell, 2013 (https://doi.org/10.1016/j.molcel.2013.04.007)		no	no	no	no	no
FBgn0039691	IntS11		Czech et al., Mol. Cell, 2013 (https://doi.org/10.1016/j.molcel.2013.04.007)		no	no	no	no	no
NA	KaiRIA		Czech et al., Mol. Cell, 2013 (https://doi.org/10.1016/j.molcel.2013.04.007)		no	no	no	no	no
FBgn0087013	Karybeta3	Handler et al., Mol. Cell, 2013 (https://doi.org/10.1016/j.molcel.2013.04.031)			no	no	no	no	no
FBgn0034098	krimp			Previously Described	no	no	no	no	no
NA	l(1)1Bi		Czech et al., Mol. Cell, 2013 (https://doi.org/10.1016/j.molcel.2013.04.007)		no	no	no	no	no
NA	l(1)G0095	Handler et al., Mol. Cell, 2013 (https://doi.org/10.1016/j.molcel.2013.04.031)			no	no	no	no	no
NA	l(2)35Di	Handler et al., Mol. Cell, 2013 (https://doi.org/10.1016/j.molcel.2013.04.031)			no	no	no	no	no
FBgn0002021	l(2)37Bb		Czech et al., Mol. Cell, 2013 (https://doi.org/10.1016/j.molcel.2013.04.007)		no	no	no	no	no
FBgn0265276	l(3)neo38	Handler et al., Mol. Cell, 2013 (https://doi.org/10.1016/j.molcel.2013.04.031)			no	no	no	no	no
FBgn0034217	Lhr			Satyaki et al., PLoS Genetics, 2014 (10.1371/journal.pgen.1004240)	yes	no	no	no	no
FBgn0010398	Lrr47	Handler et al., Mol. Cell, 2013 (https://doi.org/10.1016/j.molcel.2013.04.031)			no	no	no	no	no
FBgn0016034	mael	Handler et al., Mol. Cell, 2013 (https://doi.org/10.1016/j.molcel.2013.04.031)	Czech et al., Mol. Cell, 2013 (https://doi.org/10.1016/j.molcel.2013.04.007)		yes	yes	no	no	no
FBgn0002736	mago	Handler et al., Mol. Cell, 2013 (https://doi.org/10.1016/j.molcel.2013.04.031)	Czech et al., Mol. Cell, 2013 (https://doi.org/10.1016/j.molcel.2013.04.007)		no	no	no	no	no
FBgn0038016	MBD-R2		Czech et al., Mol. Cell, 2013 (https://doi.org/10.1016/j.molcel.2013.04.007)		no	no	no	no	no
FBgn0036581	MED10		Czech et al., Mol. Cell, 2013 (https://doi.org/10.1016/j.molcel.2013.04.007)		no	no	no	no	no
FBgn0035357	MEP-1	Handler et al., Mol. Cell, 2013 (https://doi.org/10.1016/j.molcel.2013.04.031)	Czech et al., Mol. Cell, 2013 (https://doi.org/10.1016/j.molcel.2013.04.007)		no	no	no	no	no
FBgn0034240	MESR4	Handler et al., Mol. Cell, 2013 (https://doi.org/10.1016/j.molcel.2013.04.031)			yes	no	no	no	no
FBgn0004687	Mlc-c		Czech et al., Mol. Cell, 2013 (https://doi.org/10.1016/j.molcel.2013.04.007)		no	no	no	no	no
FBgn0259482	Mob3		Czech et al., Mol. Cell, 2013 (https://doi.org/10.1016/j.molcel.2013.04.007)		no	no	no	no	no
FBgn0014340	mof		Czech et al., Mol. Cell, 2013 (https://doi.org/10.1016/j.molcel.2013.04.007)		yes	no	no	no	no
FBgn0002791	mr	Handler et al., Mol. Cell, 2013 (https://doi.org/10.1016/j.molcel.2013.04.031)			no	no	no	no	no
FBgn0261109	mrn		Czech et al., Mol. Cell, 2013 (https://doi.org/10.1016/j.molcel.2013.04.007)		no	no	no	no	no
FBgn0031231	mRpL10	Handler et al., Mol. Cell, 2013 (https://doi.org/10.1016/j.molcel.2013.04.031)			no	yes	no	no	no
FBgn0038234	mRpL11	Handler et al., Mol. Cell, 2013 (https://doi.org/10.1016/j.molcel.2013.04.031)			no	no	no	no	no
FBgn0032720	mRpL13	Handler et al., Mol. Cell, 2013 (https://doi.org/10.1016/j.molcel.2013.04.031)			no	no	no	no	no
FBgn0035122	mRpL17	Handler et al., Mol. Cell, 2013 (https://doi.org/10.1016/j.molcel.2013.04.031)			no	no	no	no	no
FBgn0036135	mRpL2	Handler et al., Mol. Cell, 2013 (https://doi.org/10.1016/j.molcel.2013.04.031)			no	yes	no	no	no
FBgn0036335	mRpL20	Handler et al., Mol. Cell, 2013 (https://doi.org/10.1016/j.molcel.2013.04.031)			yes	no	yes	yes	no
FBgn0036853	mRpL21	Handler et al., Mol. Cell, 2013 (https://doi.org/10.1016/j.molcel.2013.04.031)			no	no	no	no	no
FBgn0031651	mRpL24	Handler et al., Mol. Cell, 2013 (https://doi.org/10.1016/j.molcel.2013.04.031)			no	no	no	yes	no
FBgn0031660	mRpL28	Handler et al., Mol. Cell, 2013 (https://doi.org/10.1016/j.molcel.2013.04.031)			no	no	no	yes	no
FBgn0038923	mRpL35	Handler et al., Mol. Cell, 2013 (https://doi.org/10.1016/j.molcel.2013.04.031)			no	no	no	no	no
FBgn0042112	mRpL36	Handler et al., Mol. Cell, 2013 (https://doi.org/10.1016/j.molcel.2013.04.031)			no	no	no	no	no
FBgn0261380	mRpL37	Handler et al., Mol. Cell, 2013 (https://doi.org/10.1016/j.molcel.2013.04.031)			yes	yes	no	no	no
FBgn0030552	mRpL38	Handler et al., Mol. Cell, 2013 (https://doi.org/10.1016/j.molcel.2013.04.031)			no	no	no	no	no
FBgn0036462	mRpL39	Handler et al., Mol. Cell, 2013 (https://doi.org/10.1016/j.molcel.2013.04.031)			no	no	no	no	yes
FBgn0034893	mRpL43	Handler et al., Mol. Cell, 2013 (https://doi.org/10.1016/j.molcel.2013.04.031)			no	no	no	no	no
FBgn0263863	mRpL45	Handler et al., Mol. Cell, 2013 (https://doi.org/10.1016/j.molcel.2013.04.031)			no	no	no	no	no
FBgn0031357	mRpL48	Handler et al., Mol. Cell, 2013 (https://doi.org/10.1016/j.molcel.2013.04.031)			no	no	no	no	no
FBgn0034579	mRpL54	Handler et al., Mol. Cell, 2013 (https://doi.org/10.1016/j.molcel.2013.04.031)			no	no	no	no	no
FBgn0038678	mRpL55	Handler et al., Mol. Cell, 2013 (https://doi.org/10.1016/j.molcel.2013.04.031)			yes	no	no	no	no
FBgn0038307	mRpS10	Handler et al., Mol. Cell, 2013 (https://doi.org/10.1016/j.molcel.2013.04.031)			no	no	no	no	no
FBgn0051450	mRpS18A	Handler et al., Mol. Cell, 2013 (https://doi.org/10.1016/j.molcel.2013.04.031)			no	yes	no	yes	no
FBgn0032849	mRpS18B	Handler et al., Mol. Cell, 2013 (https://doi.org/10.1016/j.molcel.2013.04.031)			no	no	no	no	no
FBgn0039555	mRpS22	Handler et al., Mol. Cell, 2013 (https://doi.org/10.1016/j.molcel.2013.04.031)			no	no	no	no	no
FBgn0260407	mRpS23	Handler et al., Mol. Cell, 2013 (https://doi.org/10.1016/j.molcel.2013.04.031)			no	no	no	no	no
FBgn0030572	mRpS25	Handler et al., Mol. Cell, 2013 (https://doi.org/10.1016/j.molcel.2013.04.031)			yes	yes	no	no	no
FBgn0038426	mRpS33	Handler et al., Mol. Cell, 2013 (https://doi.org/10.1016/j.molcel.2013.04.031)			no	no	no	no	no
FBgn0285951	mRpS34	Handler et al., Mol. Cell, 2013 (https://doi.org/10.1016/j.molcel.2013.04.031)			no	no	no	no	no
FBgn0035534	mRpS6	Handler et al., Mol. Cell, 2013 (https://doi.org/10.1016/j.molcel.2013.04.031)			no	yes	no	yes	no
FBgn0032236	mRpS7	Handler et al., Mol. Cell, 2013 (https://doi.org/10.1016/j.molcel.2013.04.031)			no	yes	no	no	no
NA	mtacp1		Czech et al., Mol. Cell, 2013 (https://doi.org/10.1016/j.molcel.2013.04.007)		no	no	no	no	no
FBgn0037008	mTerf3	Handler et al., Mol. Cell, 2013 (https://doi.org/10.1016/j.molcel.2013.04.031)			yes	no	no	no	no
NA	mun		Czech et al., Mol. Cell, 2013 (https://doi.org/10.1016/j.molcel.2013.04.007)		no	no	no	no	no
NA	mus209		Czech et al., Mol. Cell, 2013 (https://doi.org/10.1016/j.molcel.2013.04.007)		no	no	no	no	no
FBgn0015268	Nap1		Czech et al., Mol. Cell, 2013 (https://doi.org/10.1016/j.molcel.2013.04.007)		no	no	no	no	no
NA	ND23	Handler et al., Mol. Cell, 2013 (https://doi.org/10.1016/j.molcel.2013.04.031)			no	no	no	no	no
NA	ND42	Handler et al., Mol. Cell, 2013 (https://doi.org/10.1016/j.molcel.2013.04.031)			no	no	no	no	no
NA	ND75	Handler et al., Mol. Cell, 2013 (https://doi.org/10.1016/j.molcel.2013.04.031)			no	no	no	no	no
FBgn0053554	Nipped-A		Czech et al., Mol. Cell, 2013 (https://doi.org/10.1016/j.molcel.2013.04.007)		no	no	no	no	no
FBgn0021874	Nle		Czech et al., Mol. Cell, 2013 (https://doi.org/10.1016/j.molcel.2013.04.007)		no	no	no	no	no
FBgn0013305	Nmda1		Czech et al., Mol. Cell, 2013 (https://doi.org/10.1016/j.molcel.2013.04.007)		no	no	no	no	no
FBgn0039254	Nmnat		Czech et al., Mol. Cell, 2013 (https://doi.org/10.1016/j.molcel.2013.04.007)		no	no	no	no	no
FBgn0038964	Nop56		Czech et al., Mol. Cell, 2013 (https://doi.org/10.1016/j.molcel.2013.04.007)		no	no	no	yes	no
FBgn0259937	Nop60B		Czech et al., Mol. Cell, 2013 (https://doi.org/10.1016/j.molcel.2013.04.007)		no	no	no	no	no
FBgn0262647	Nup160		Czech et al., Mol. Cell, 2013 (https://doi.org/10.1016/j.molcel.2013.04.007)		no	no	no	no	no
FBgn0010660	Nup214	Handler et al., Mol. Cell, 2013 (https://doi.org/10.1016/j.molcel.2013.04.031)			no	no	no	no	no
FBgn0039302	Nup358			Parikh et al., JBC, 2018 (10.1074/jbc.AC118.003264)	yes	no	no	no	no
FBgn0033737	Nup54	Handler et al., Mol. Cell, 2013 (https://doi.org/10.1016/j.molcel.2013.04.031)	Czech et al., Mol. Cell, 2013 (https://doi.org/10.1016/j.molcel.2013.04.007)	Munafo et al., eLife, 2021 (https://doi.org/10.7554/eLife.66321)	no	no	no	no	no
FBgn0038722	Nup58	Handler et al., Mol. Cell, 2013 (https://doi.org/10.1016/j.molcel.2013.04.031)		Munafo et al., eLife, 2021 (https://doi.org/10.7554/eLife.66321)	no	no	no	no	no
FBgn0016687	Nurf-38		Czech et al., Mol. Cell, 2013 (https://doi.org/10.1016/j.molcel.2013.04.007)		no	no	no	no	no
FBgn0036640	nxf2		Czech et al., Mol. Cell, 2013 (https://doi.org/10.1016/j.molcel.2013.04.007)		no	no	no	no	no
FBgn0263232	Nxf3		Czech et al., Mol. Cell, 2013 (https://doi.org/10.1016/j.molcel.2013.04.007)		no	no	no	no	no
FBgn0028411	Nxt1	Handler et al., Mol. Cell, 2013 (https://doi.org/10.1016/j.molcel.2013.04.031)	Czech et al., Mol. Cell, 2013 (https://doi.org/10.1016/j.molcel.2013.04.007)		no	no	no	no	no
FBgn0038168	omd	Handler et al., Mol. Cell, 2013 (https://doi.org/10.1016/j.molcel.2013.04.031)			no	no	no	no	no
FBgn0026393	Or43b		Czech et al., Mol. Cell, 2013 (https://doi.org/10.1016/j.molcel.2013.04.007)		no	no	no	no	no
FBgn0033179	p47		Czech et al., Mol. Cell, 2013 (https://doi.org/10.1016/j.molcel.2013.04.007)		no	no	no	no	no
FBgn0037138	P5CDh1		Czech et al., Mol. Cell, 2013 (https://doi.org/10.1016/j.molcel.2013.04.007)		no	yes	no	no	no
FBgn0005648	Pabp2		Czech et al., Mol. Cell, 2013 (https://doi.org/10.1016/j.molcel.2013.04.007)		no	no	no	no	no
FBgn0266053	Patr-1	Handler et al., Mol. Cell, 2013 (https://doi.org/10.1016/j.molcel.2013.04.031)			no	no	no	no	no
FBgn0264962	Pcf11		Czech et al., Mol. Cell, 2013 (https://doi.org/10.1016/j.molcel.2013.04.007)		no	no	no	no	no
FBgn0020261	pcm	Handler et al., Mol. Cell, 2013 (https://doi.org/10.1016/j.molcel.2013.04.031)			no	no	no	no	no
FBgn0029958	Pdp		Czech et al., Mol. Cell, 2013 (https://doi.org/10.1016/j.molcel.2013.04.007)		no	no	no	no	no
FBgn0015277	Pi3K59F		Czech et al., Mol. Cell, 2013 (https://doi.org/10.1016/j.molcel.2013.04.007)		no	no	no	no	no
FBgn0005683	pie		Czech et al., Mol. Cell, 2013 (https://doi.org/10.1016/j.molcel.2013.04.007)		no	no	no	no	no
FBgn0004872	piwi	Handler et al., Mol. Cell, 2013 (https://doi.org/10.1016/j.molcel.2013.04.031)	Czech et al., Mol. Cell, 2013 (https://doi.org/10.1016/j.molcel.2013.04.007)		no	yes	no	no	no
FBgn0020621	Pkn		Czech et al., Mol. Cell, 2013 (https://doi.org/10.1016/j.molcel.2013.04.007)		no	no	no	no	no
FBgn0036147	Plod		Czech et al., Mol. Cell, 2013 (https://doi.org/10.1016/j.molcel.2013.04.007)		no	no	no	no	no
FBgn0036239	Pop2		Czech et al., Mol. Cell, 2013 (https://doi.org/10.1016/j.molcel.2013.04.007)		no	no	no	no	no
FBgn0023177	Pp4-19C		Czech et al., Mol. Cell, 2013 (https://doi.org/10.1016/j.molcel.2013.04.007)		no	no	no	no	no
FBgn0263974	qin			Previously Described	no	no	no	no	no
FBgn0025807	Rad9		Czech et al., Mol. Cell, 2013 (https://doi.org/10.1016/j.molcel.2013.04.007)		no	no	no	no	no
NA	rap	Handler et al., Mol. Cell, 2013 (https://doi.org/10.1016/j.molcel.2013.04.031)			no	no	no	no	no
FBgn0033897	Rcd1		Czech et al., Mol. Cell, 2013 (https://doi.org/10.1016/j.molcel.2013.04.007)		no	no	no	no	no
FBgn0263832	Rcd5		Czech et al., Mol. Cell, 2013 (https://doi.org/10.1016/j.molcel.2013.04.007)		no	no	no	no	no
FBgn0004400	rhi		Czech et al., Mol. Cell, 2013 (https://doi.org/10.1016/j.molcel.2013.04.007)		no	no	no	no	no
FBgn0037707	RnpS1	Handler et al., Mol. Cell, 2013 (https://doi.org/10.1016/j.molcel.2013.04.031)	Czech et al., Mol. Cell, 2013 (https://doi.org/10.1016/j.molcel.2013.04.007)		no	no	no	no	no
FBgn0044020	Roc2		Czech et al., Mol. Cell, 2013 (https://doi.org/10.1016/j.molcel.2013.04.007)		no	no	no	no	no
NA	RpII33		Czech et al., Mol. Cell, 2013 (https://doi.org/10.1016/j.molcel.2013.04.007)		no	no	no	no	no
FBgn0034968	RpL12		Czech et al., Mol. Cell, 2013 (https://doi.org/10.1016/j.molcel.2013.04.007)		no	no	no	no	no
FBgn0002579	RpL36		Czech et al., Mol. Cell, 2013 (https://doi.org/10.1016/j.molcel.2013.04.007)		no	no	no	no	no
FBgn0023170	RpL39		Czech et al., Mol. Cell, 2013 (https://doi.org/10.1016/j.molcel.2013.04.007)		no	no	no	no	no
FBgn0034138	RpS15		Czech et al., Mol. Cell, 2013 (https://doi.org/10.1016/j.molcel.2013.04.007)		no	no	no	no	no
FBgn0010411	RpS18		Czech et al., Mol. Cell, 2013 (https://doi.org/10.1016/j.molcel.2013.04.007)		no	no	no	yes	no
FBgn0039129	RpS19b		Czech et al., Mol. Cell, 2013 (https://doi.org/10.1016/j.molcel.2013.04.007)		no	no	no	no	no
FBgn0261597	RpS26		Czech et al., Mol. Cell, 2013 (https://doi.org/10.1016/j.molcel.2013.04.007)		no	no	no	no	no
FBgn0261592	RpS6		Czech et al., Mol. Cell, 2013 (https://doi.org/10.1016/j.molcel.2013.04.007)		no	no	no	no	no
FBgn0034722	Rtf1		Czech et al., Mol. Cell, 2013 (https://doi.org/10.1016/j.molcel.2013.04.007)		no	no	no	no	no
FBgn0003321	sbr	Handler et al., Mol. Cell, 2013 (https://doi.org/10.1016/j.molcel.2013.04.031)			no	no	no	no	no
FBgn0262467	Scox	Handler et al., Mol. Cell, 2013 (https://doi.org/10.1016/j.molcel.2013.04.031)			no	no	no	no	no
NA	SelD	Handler et al., Mol. Cell, 2013 (https://doi.org/10.1016/j.molcel.2013.04.031)			no	no	no	no	no
FBgn0003401	shu	Handler et al., Mol. Cell, 2013 (https://doi.org/10.1016/j.molcel.2013.04.031)	Czech et al., Mol. Cell, 2013 (https://doi.org/10.1016/j.molcel.2013.04.007)	Previously Described	no	no	no	no	no
FBgn0039626	Slu7		Czech et al., Mol. Cell, 2013 (https://doi.org/10.1016/j.molcel.2013.04.007)		no	no	no	no	no
FBgn0261933	SmD1		Czech et al., Mol. Cell, 2013 (https://doi.org/10.1016/j.molcel.2013.04.007)		no	no	no	no	no
NA	SmG		Czech et al., Mol. Cell, 2013 (https://doi.org/10.1016/j.molcel.2013.04.007)		no	no	no	no	no
FBgn0032005	Snx6		Czech et al., Mol. Cell, 2013 (https://doi.org/10.1016/j.molcel.2013.04.007)		no	no	no	no	no
FBgn0287725	sov			Jankovics et al., Development, 2018 (https://doi.org/10.1242/dev.170639)	yes	no	no	no	no
FBgn0005672	spi	Handler et al., Mol. Cell, 2013 (https://doi.org/10.1016/j.molcel.2013.04.031)			no	no	no	no	no
FBgn0003483	spn-E		Czech et al., Mol. Cell, 2013 (https://doi.org/10.1016/j.molcel.2013.04.007)	Previously Described	no	no	no	no	no
FBgn0028683	spt4			Czech et al., Mol. Cell, 2013 (https://doi.org/10.1016/j.molcel.2013.04.007)	no	no	no	no	no
FBgn0028982	Spt6			Czech et al., Mol. Cell, 2013 (https://doi.org/10.1016/j.molcel.2013.04.007)	no	no	no	no	no
FBgn0267347	squ		Czech et al., Mol. Cell, 2013 (https://doi.org/10.1016/j.molcel.2013.04.007)	Previously Described	no	no	no	no	no
FBgn0286813	SRPK	Handler et al., Mol. Cell, 2013 (https://doi.org/10.1016/j.molcel.2013.04.031)			no	no	no	no	no
FBgn0010278	Ssrp		Czech et al., Mol. Cell, 2013 (https://doi.org/10.1016/j.molcel.2013.04.007)		no	no	no	no	no
FBgn0016917	Stat92E	Handler et al., Mol. Cell, 2013 (https://doi.org/10.1016/j.molcel.2013.04.031)			no	no	no	no	no
FBgn0004465	Su(P)	Handler et al., Mol. Cell, 2013 (https://doi.org/10.1016/j.molcel.2013.04.031)			no	no	no	no	no
FBgn0003607	Su(var)205		Czech et al., Mol. Cell, 2013 (https://doi.org/10.1016/j.molcel.2013.04.007)		no	no	no	no	no
FBgn0260397	Su(var)3-3		Czech et al., Mol. Cell, 2013 (https://doi.org/10.1016/j.molcel.2013.04.007)		no	no	no	no	no
FBgn0037371	Sym	Handler et al., Mol. Cell, 2013 (https://doi.org/10.1016/j.molcel.2013.04.031)			no	no	no	no	no
FBgn0033921	tej		Czech et al., Mol. Cell, 2013 (https://doi.org/10.1016/j.molcel.2013.04.007)	Previously Described	no	no	no	no	no
FBgn0038805	TFAM		Czech et al., Mol. Cell, 2013 (https://doi.org/10.1016/j.molcel.2013.04.007)		no	no	no	no	no
FBgn0033929	Tfb1		Czech et al., Mol. Cell, 2013 (https://doi.org/10.1016/j.molcel.2013.04.007)		no	no	no	no	no
FBgn0013347	TfIIA-S		Czech et al., Mol. Cell, 2013 (https://doi.org/10.1016/j.molcel.2013.04.007)		no	no	no	no	no
FBgn0004915	TfIIB		Czech et al., Mol. Cell, 2013 (https://doi.org/10.1016/j.molcel.2013.04.007)		no	no	no	no	no
FBgn0010422	TfIIS	Handler et al., Mol. Cell, 2013 (https://doi.org/10.1016/j.molcel.2013.04.031)			no	no	no	no	no
FBgn0031390	tho2		Czech et al., Mol. Cell, 2013 (https://doi.org/10.1016/j.molcel.2013.04.007)		no	no	no	no	no
FBgn0030480	Tim9a	Handler et al., Mol. Cell, 2013 (https://doi.org/10.1016/j.molcel.2013.04.031)			no	no	no	no	yes
FBgn0016041	Tom40		Czech et al., Mol. Cell, 2013 (https://doi.org/10.1016/j.molcel.2013.04.007)		no	no	no	no	no
FBgn0004924	Top1	Handler et al., Mol. Cell, 2013 (https://doi.org/10.1016/j.molcel.2013.04.031)			no	no	no	no	no
NA	trpm	Handler et al., Mol. Cell, 2013 (https://doi.org/10.1016/j.molcel.2013.04.031)			no	no	no	no	no
FBgn0036666	TSG101	Handler et al., Mol. Cell, 2013 (https://doi.org/10.1016/j.molcel.2013.04.031)			no	no	no	no	no
FBgn0027865	Tsp96F		Czech et al., Mol. Cell, 2013 (https://doi.org/10.1016/j.molcel.2013.04.007)		no	no	no	no	no
FBgn0033378	tsu	Handler et al., Mol. Cell, 2013 (https://doi.org/10.1016/j.molcel.2013.04.031)	Czech et al., Mol. Cell, 2013 (https://doi.org/10.1016/j.molcel.2013.04.007)		no	no	no	no	no
FBgn0003891	tud			Previously Described	no	no	no	no	no
FBgn0262801	twr			Czech et al., Mol. Cell, 2013 (https://doi.org/10.1016/j.molcel.2013.04.007)	no	no	no	no	no
FBgn0036733	U4-U6-60K			Czech et al., Mol. Cell, 2013 (https://doi.org/10.1016/j.molcel.2013.04.007)	no	no	no	no	yes
FBgn0029113	Uba2			Czech et al., Mol. Cell, 2013 (https://doi.org/10.1016/j.molcel.2013.04.007)	no	no	no	no	no
FBgn0031057	Ubqn			Handler et al., Mol. Cell, 2013 (https://doi.org/10.1016/j.molcel.2013.04.031)	no	no	no	no	no
FBgn0283442	vas		Czech et al., Mol. Cell, 2013 (https://doi.org/10.1016/j.molcel.2013.04.007)	Previously Described	no	no	no	no	no
FBgn0039269	veli	Handler et al., Mol. Cell, 2013 (https://doi.org/10.1016/j.molcel.2013.04.031)			no	no	no	no	no
FBgn0003978	vls			Previously Described	no	no	no	no	no
FBgn0034744	Vps20		Czech et al., Mol. Cell, 2013 (https://doi.org/10.1016/j.molcel.2013.04.007)		no	no	no	no	no
FBgn0086785	Vps36	Handler et al., Mol. Cell, 2013 (https://doi.org/10.1016/j.molcel.2013.04.031)			no	no	no	no	no
FBgn0283469	Vps4		Czech et al., Mol. Cell, 2013 (https://doi.org/10.1016/j.molcel.2013.04.007)		no	no	no	no	no
FBgn0263143	vret				no	no	no	no	no
FBgn0086680	vvl		Czech et al., Mol. Cell, 2013 (https://doi.org/10.1016/j.molcel.2013.04.007)		no	no	no	no	no
FBgn0027499	wde	Handler et al., Mol. Cell, 2013 (https://doi.org/10.1016/j.molcel.2013.04.031)	Czech et al., Mol. Cell, 2013 (https://doi.org/10.1016/j.molcel.2013.04.007)		no	no	no	no	no
FBgn0010328	woc		Czech et al., Mol. Cell, 2013 (https://doi.org/10.1016/j.molcel.2013.04.007)		no	no	no	no	no
FBgn0032321	YL-1	Handler et al., Mol. Cell, 2013 (https://doi.org/10.1016/j.molcel.2013.04.031)			no	no	no	no	no
FBgn0037446	Zif		Czech et al., Mol. Cell, 2013 (https://doi.org/10.1016/j.molcel.2013.04.007)		no	no	no	no	no
FBgn0263603	Zn72D		Czech et al., Mol. Cell, 2013 (https://doi.org/10.1016/j.molcel.2013.04.007)		no	no	no	no	no
FBgn0261266	zuc	Handler et al., Mol. Cell, 2013 (https://doi.org/10.1016/j.molcel.2013.04.031)	Czech et al., Mol. Cell, 2013 (https://doi.org/10.1016/j.molcel.2013.04.007)	Previously Described	no	no	no	no	no
