## Supplementary material for "Multi-tissue proteomics identifies a link between satellite DNA organization and heritable transposon repression in *Drosophila*": Table S8

### Sheet: Sheet1
Protein Pair	UniprotIDs	ranked0_model	ptm	iptm	ranking_confidence	pdockq_huintaf2_10Acutoff	pdockq_huintaf2_10Acutoff_num_residues	pdockq_huintaf2_10Acutoff_interface_residues_chain1	pdockq_huintaf2_10Acutoff_interface_residues_chain2	num_alignments
D1_fit	A4V2K7_Q9VD66	model_4_multimer_v3_pred_0	0.226735	0.0804227	0.109685	0.031331	2	[342]	[64]	1733
D1_D1	A4V2K7_A4V2K7	model_1_multimer_v3_pred_0	0.129527	0.102234	0.107692	0.0315066	67	[36, 123, 143, 145, 146, 148, 149, 150, 151, 152, 153, 154, 155, 156, 157, 158, 159, 160, 161, 162, 163, 164, 165, 166, 200, 203, 211, 212, 213, 214, 215, 216, 217, 218, 219, 220, 285, 286, 288]	[211, 212, 213, 214, 215, 216, 217, 218, 219, 332, 333, 334, 335, 336, 337, 338, 339, 340, 341, 342, 343, 344, 345, 346, 347, 348, 354, 355]	1686
fit_fit	Q9VD66_Q9VD66	model_4_multimer_v3_pred_0	0.380345	0.106733	0.161455	0.0555228	94	[23, 24, 25, 26, 27, 28, 29, 30, 31, 32, 33, 34, 35, 36, 37, 38, 39, 40, 41, 42, 52, 53, 54, 55, 56, 57, 58, 59, 60, 61, 62, 63, 64, 65, 67, 68, 97, 98, 101, 104, 105, 108, 109, 111, 112, 115, 121]	[22, 23, 24, 25, 26, 27, 28, 29, 30, 31, 32, 33, 34, 35, 36, 37, 38, 39, 40, 41, 42, 53, 54, 55, 56, 57, 58, 59, 60, 61, 62, 63, 64, 65, 67, 68, 97, 98, 101, 104, 105, 108, 109, 111, 112, 115, 121]	60
D1_Prod	A4V2K7_Q7JNE1	model_3_multimer_v3_pred_0	0.253106	0.123201	0.149182	0.0325539	279	[5, 6, 7, 8, 9, 10, 11, 12, 13, 32, 33, 34, 35, 36, 37, 38, 39, 40, 41, 42, 43, 44, 45, 46, 47, 48, 129, 136, 137, 139, 143, 144, 145, 146, 147, 148, 149, 150, 151, 152, 153, 154, 155, 163, 164, 165, 166, 167, 168, 169, 170, 171, 172, 173, 174, 175, 176, 177, 178, 179, 180, 181, 182, 183, 184, 185, 186, 187, 188, 189, 190, 191, 192, 193, 194, 195, 196, 197, 198, 199, 200, 201, 202, 203, 204, 205,…	[10, 11, 12, 70, 71, 72, 73, 74, 75, 77, 78, 79, 81, 82, 83, 85, 86, 87, 89, 90, 91, 92, 93, 94, 95, 112, 113, 124, 125, 126, 127, 128, 129, 130, 131, 132, 133, 134, 135, 136, 137, 138, 139, 140, 141, 142, 143, 144, 145, 146, 147, 148, 149, 150, 151, 152, 153, 154, 155, 156, 157, 196, 197, 198, 199, 200, 201, 202, 203, 204, 246, 247, 248, 249, 250, 251, 252, 253, 254, 255, 256, 257, 258, 259, 260…	2395
Ugt35D1_CG10208	Q9V9X9_Q9VCH7	model_1_multimer_v3_pred_0	0.627248	0.144262	0.24086	0.0710146	75	[1, 2, 3, 4, 5, 6, 7, 8, 9, 10, 11, 12, 13, 14, 15, 16, 17, 40, 41, 42, 43, 44, 45, 46, 47, 61, 62, 63, 267, 439, 440, 441, 443, 444, 447, 451]	[3, 4, 5, 6, 7, 8, 9, 10, 11, 24, 25, 26, 27, 28, 29, 30, 31, 32, 33, 34, 36, 45, 49, 117, 118, 141, 142, 143, 144, 145, 146, 147, 148, 149, 150, 151, 152, 153, 214]	3072
CG14715_Ugt35D1	Q9VGK3_Q9V9X9	model_4_multimer_v3_pred_0	0.727066	0.151216	0.266386	0.350269	161	[20, 21, 23, 36, 37, 38, 39, 40, 41, 42, 43, 44, 45, 46, 47, 48, 50, 51, 52, 54, 56, 57, 58, 59, 60, 61, 63, 64, 66, 67, 68, 69, 70, 71, 72, 73, 74, 75, 76, 77, 78, 79, 80, 81, 82, 83, 84, 85, 86, 87, 88, 90, 96, 98, 99, 100, 101, 102, 103, 104, 105, 106, 107, 108, 109, 110, 111, 112, 113, 114, 115, 116, 117, 118, 119, 120, 124, 125, 126, 127, 128, 129, 130, 131, 132, 133, 134, 135, 136]	[32, 33, 36, 40, 55, 56, 57, 58, 59, 60, 61, 62, 64, 66, 266, 268, 269, 270, 271, 272, 273, 274, 275, 276, 277, 278, 279, 280, 281, 282, 283, 288, 289, 290, 291, 298, 299, 300, 301, 304, 307, 311, 312, 315, 320, 321, 322, 323, 324, 325, 326, 327, 328, 329, 330, 331, 332, 333, 334, 335, 336, 337, 338, 339, 340, 341, 342, 343, 344, 347, 348, 354]	3072
D1_CG10208	A4V2K7_Q9VCH7	model_3_multimer_v3_pred_0	0.455007	0.170185	0.22715	0.0926429	59	[157, 158, 159, 160, 161, 162, 163, 164, 165, 166, 167, 168, 169, 170, 171, 172]	[54, 55, 57, 58, 59, 61, 62, 63, 64, 65, 66, 67, 71, 72, 73, 74, 75, 76, 77, 78, 80, 98, 99, 100, 101, 103, 188, 189, 191, 192, 193, 194, 239, 240, 241, 242, 243, 269, 270, 272, 274, 275, 276]	3711
Piwi_Ugt35D1	Q9VKM1_Q9V9X9	model_1_multimer_v3_pred_0	0.540499	0.179193	0.251455	0.579053	198	[224, 225, 226, 227, 228, 229, 230, 231, 260, 261, 262, 265, 266, 267, 268, 269, 270, 271, 272, 273, 274, 278, 281, 285, 337, 374, 375, 376, 377, 378, 379, 380, 381, 382, 383, 385, 386, 390, 481, 482, 483, 484, 485, 486, 487, 488, 489, 490, 491, 492, 515, 516, 517, 518, 519, 520, 521, 522, 523, 524, 525, 526, 542, 543, 544, 545, 546, 547, 548, 549, 550, 551, 552, 553, 554, 555, 556, 557, 569, 570…	[9, 10, 11, 12, 13, 14, 15, 16, 17, 18, 19, 20, 21, 36, 37, 40, 41, 42, 43, 44, 45, 46, 47, 48, 49, 50, 57, 59, 60, 61, 62, 63, 64, 65, 66, 67, 116, 117, 119, 120, 121, 122, 123, 124, 125, 126, 127, 128, 145, 146, 147, 148, 265, 266, 267, 268, 269, 270, 271, 272, 273, 274, 276, 277, 280, 281, 342, 344, 346, 347, 348, 350, 351, 352, 371, 372, 429, 432, 433, 435, 436, 437, 438, 439, 440, 441, 442, …	3072
Piwi_Piwi	Q9VKM1_Q9VKM1	model_4_multimer_v3_pred_0	0.501479	0.196904	0.257819	0.451375	212	[67, 69, 71, 122, 272, 274, 275, 276, 277, 278, 279, 280, 281, 282, 283, 284, 285, 287, 288, 301, 302, 303, 304, 305, 306, 307, 308, 309, 310, 313, 314, 345, 346, 347, 348, 349, 352, 353, 354, 355, 356, 357, 358, 359, 360, 362, 520, 549, 558, 559, 560, 561, 562, 563, 617, 618, 619, 620, 621, 622, 623, 624, 626, 644, 645, 646, 647, 648, 649, 650, 651, 652, 653, 654, 655, 656, 657, 658, 659, 660, 6…	[64, 66, 67, 69, 71, 72, 122, 272, 274, 275, 276, 277, 278, 279, 280, 281, 282, 283, 284, 285, 287, 288, 301, 302, 303, 304, 305, 306, 307, 308, 309, 310, 313, 314, 343, 345, 346, 347, 348, 349, 352, 353, 355, 356, 357, 358, 359, 360, 362, 520, 549, 558, 560, 561, 562, 563, 617, 618, 619, 620, 621, 622, 623, 624, 626, 644, 645, 646, 647, 648, 649, 650, 651, 652, 653, 654, 655, 656, 657, 658, 659,…	2048
Piwi_CG14715	Q9VKM1_Q9VGK3	model_3_multimer_v3_pred_0	0.690909	0.214255	0.309586	0.0694972	147	[30, 32, 33, 67, 68, 69, 70, 71, 72, 73, 74, 75, 77, 127, 288, 301, 303, 346, 347, 348, 349, 350, 351, 352, 353, 354, 355, 356, 357, 358, 359, 360, 617, 621, 622, 623, 624, 625, 626, 627, 646, 647, 648, 649, 650, 651, 652, 653, 654, 655, 656, 657, 658, 659, 660, 661, 691, 693, 694, 697, 698, 699, 702, 706, 829, 831]	[6, 7, 8, 9, 10, 11, 12, 20, 21, 36, 39, 40, 41, 42, 43, 44, 45, 46, 48, 57, 58, 59, 60, 61, 63, 64, 66, 67, 68, 69, 70, 71, 72, 73, 74, 75, 76, 77, 78, 79, 80, 81, 82, 83, 90, 98, 99, 100, 101, 102, 103, 104, 105, 106, 107, 108, 109, 110, 111, 112, 113, 114, 115, 116, 117, 118, 120, 122, 126, 127, 128, 129, 130, 131, 132, 133, 134, 135, 136, 137, 138]	3072
fit_Ugt35D1	Q9VD66_Q9V9X9	model_1_multimer_v3_pred_0	0.752888	0.227628	0.33268	0.224875	131	[3, 4, 5, 6, 7, 8, 9, 10, 11, 13, 51, 52, 53, 54, 55, 56, 57, 58, 61, 81, 84, 85, 86, 87, 88, 89, 90, 91, 92, 93, 94, 95, 96, 97, 98, 99, 100, 101, 102, 103, 104, 105, 106, 107, 108, 109, 110, 111, 112, 113, 114, 116, 117]	[21, 22, 23, 24, 25, 32, 36, 39, 40, 49, 50, 51, 52, 53, 54, 55, 56, 57, 58, 59, 60, 61, 64, 65, 66, 67, 68, 69, 70, 71, 72, 73, 74, 103, 104, 106, 107, 108, 109, 110, 111, 112, 113, 114, 115, 116, 117, 118, 119, 120, 121, 123, 138, 219, 298, 299, 300, 301, 302, 303, 304, 305, 306, 307, 308, 309, 310, 311, 325, 327, 328, 331, 341, 402, 403, 404, 405, 406]	2092
CG14715_CG14715	Q9VGK3_Q9VGK3	model_1_multimer_v3_pred_0	0.535134	0.250564	0.307478	0.338834	134	[8, 9, 10, 11, 12, 13, 14, 15, 16, 17, 18, 19, 20, 21, 22, 23, 24, 41, 42, 43, 46, 47, 48, 58, 59, 60, 61, 62, 63, 64, 65, 66, 67, 68, 69, 70, 71, 72, 73, 74, 75, 76, 77, 78, 79, 80, 81, 82, 83, 84, 97, 98, 99, 100, 101, 102, 103, 104, 105, 106, 107, 108, 109, 113, 116, 117, 132]	[8, 9, 10, 11, 12, 13, 14, 15, 16, 17, 18, 19, 20, 21, 22, 23, 24, 40, 41, 42, 43, 46, 47, 48, 58, 59, 60, 61, 62, 63, 64, 65, 66, 67, 68, 69, 70, 71, 72, 73, 74, 75, 76, 77, 78, 79, 80, 82, 83, 84, 97, 98, 99, 100, 101, 102, 103, 104, 105, 106, 107, 108, 109, 113, 116, 117, 132]	2048
Piwi_CG10208	Q9VKM1_Q9VCH7	model_5_multimer_v3_pred_0	0.655785	0.28023	0.355341	0.513468	139	[1, 2, 3, 4, 5, 6, 7, 8, 477, 479, 481, 512, 514, 525, 526, 527, 528, 529, 530, 531, 532, 533, 534, 535, 536, 537, 538, 539, 557, 558, 559, 560, 561, 562, 563, 564, 629, 631, 633, 634, 638, 640, 641, 642, 643, 644, 645, 646, 658, 659, 660, 661, 662, 663, 664, 665, 666, 667, 668, 669, 670, 671, 672, 673, 674, 675, 710, 713, 830, 831, 832, 833, 834, 835, 836, 837, 838, 839]	[46, 47, 49, 50, 51, 52, 53, 54, 55, 56, 57, 58, 59, 60, 61, 62, 63, 64, 65, 74, 75, 76, 77, 80, 81, 83, 84, 85, 86, 87, 88, 89, 90, 91, 140, 141, 142, 143, 144, 207, 225, 226, 227, 228, 229, 230, 231, 232, 233, 263, 266, 267, 268, 269, 270, 271, 272, 273, 274, 275, 276]	3122
Prod_Prod	Q7JNE1_Q7JNE1	model_1_multimer_v3_pred_0	0.335152	0.282972	0.293408	0.134413	244	[5, 9, 10, 11, 12, 13, 14, 15, 16, 17, 18, 21, 58, 59, 60, 61, 62, 76, 78, 79, 80, 81, 82, 83, 84, 85, 86, 87, 88, 89, 90, 91, 92, 93, 94, 95, 96, 97, 98, 99, 100, 101, 102, 103, 111, 112, 114, 121, 122, 123, 124, 125, 126, 127, 128, 129, 130, 131, 132, 133, 134, 136, 139, 140, 141, 142, 144, 145, 148, 151, 155, 270, 275, 294, 295, 296, 297, 298, 299, 300, 301, 302, 303, 304, 305, 306, 307, 308, …	[5, 10, 11, 12, 13, 14, 15, 16, 17, 18, 21, 58, 59, 60, 61, 62, 75, 76, 78, 79, 80, 82, 83, 85, 86, 87, 89, 90, 91, 92, 93, 94, 95, 96, 97, 98, 99, 100, 101, 102, 103, 111, 112, 114, 121, 123, 124, 125, 126, 127, 128, 129, 130, 131, 132, 133, 136, 140, 141, 142, 144, 145, 148, 151, 155, 293, 294, 295, 296, 297, 298, 299, 300, 301, 302, 303, 304, 305, 306, 307, 308, 309, 310, 311, 312, 313, 314, 3…	719
Prod_Ugt35D1	Q7JNE1_Q9V9X9	model_1_multimer_v3_pred_0	0.620286	0.302012	0.365667	0.478806	284	[24, 25, 26, 27, 28, 29, 30, 31, 32, 33, 34, 35, 36, 37, 38, 39, 40, 41, 42, 43, 44, 45, 46, 47, 48, 49, 50, 51, 52, 65, 66, 67, 68, 69, 70, 71, 72, 74, 75, 77, 78, 81, 82, 84, 85, 88, 89, 105, 107, 108, 109, 110, 111, 112, 113, 114, 115, 116, 117, 118, 119, 120, 121, 122, 123, 124, 125, 126, 127, 128, 129, 130, 131, 132, 133, 134, 135, 136, 137, 138, 139, 140, 141, 142, 143, 144, 145, 146, 147, …	[9, 10, 11, 12, 13, 14, 15, 16, 17, 18, 19, 20, 21, 25, 26, 27, 28, 29, 30, 31, 32, 33, 34, 35, 36, 37, 38, 39, 40, 41, 42, 43, 44, 45, 46, 47, 48, 49, 50, 51, 53, 54, 55, 56, 57, 58, 59, 60, 61, 62, 63, 64, 66, 68, 69, 70, 71, 72, 73, 74, 75, 76, 77, 78, 79, 80, 81, 82, 83, 84, 85, 86, 99, 103, 123, 124, 125, 126, 127, 253, 255, 258, 263, 264, 265, 266, 267, 268, 269, 270, 271, 272, 276, 290, 29…	2639
D1_Ugt35D1	A4V2K7_Q9V9X9	model_4_multimer_v3_pred_0	0.57954	0.314372	0.367406	0.220181	120	[328, 329, 330, 331, 332, 333, 334, 335, 336, 337, 338, 339, 340, 341, 342, 343, 344, 345, 346, 347, 348, 349, 350, 351, 352, 353, 354, 355]	[26, 27, 28, 29, 30, 31, 32, 33, 36, 40, 53, 54, 55, 56, 57, 58, 59, 60, 61, 62, 64, 65, 66, 68, 70, 71, 72, 73, 74, 75, 76, 77, 78, 79, 80, 81, 82, 83, 84, 85, 109, 110, 111, 112, 113, 114, 115, 116, 117, 118, 119, 120, 121, 270, 291, 293, 294, 295, 296, 297, 298, 299, 300, 301, 302, 303, 304, 305, 306, 307, 310, 324, 325, 326, 327, 328, 341, 342, 343, 360, 379, 380, 381, 382, 383, 385, 386, 402…	3697
Piwi_fit	Q9VKM1_Q9VD66	model_5_multimer_v3_pred_0	0.739268	0.324446	0.407411	0.12311	138	[69, 70, 71, 72, 73, 74, 75, 76, 77, 78, 79, 116, 117, 118, 119, 120, 149, 151, 152, 181, 182, 183, 184, 185, 190, 192, 195, 215, 349, 350, 351, 352, 353, 354, 355, 356, 615, 622, 623, 624, 625, 646, 647, 648, 649, 650, 651, 652, 653, 654, 655, 656, 657, 658, 659, 660, 684, 687, 688, 689, 690, 691, 692, 693, 694, 695, 696, 697, 698, 699, 700, 701, 702, 703, 705, 706]	[35, 36, 37, 38, 39, 40, 41, 50, 51, 52, 53, 54, 55, 56, 57, 58, 60, 61, 64, 65, 68, 77, 78, 81, 82, 84, 85, 87, 88, 89, 90, 91, 92, 93, 94, 95, 96, 97, 98, 99, 100, 101, 102, 103, 104, 105, 106, 107, 108, 109, 110, 111, 112, 113, 114, 115, 116, 117, 118, 119, 120, 121]	2092
CG14715_fit	Q9VGK3_Q9VD66	model_1_multimer_v3_pred_0	0.577262	0.332892	0.381766	0.214218	96	[43, 44, 45, 46, 47, 48, 49, 50, 51, 52, 56, 57, 58, 59, 60, 61, 62, 63, 64, 65, 66, 67, 68, 69, 70, 71, 73, 74, 75, 76, 77, 78, 79, 81, 82, 100, 103, 104, 105, 106, 107, 108, 109, 110, 111, 112, 113, 114, 115, 116, 117, 120, 122]	[37, 38, 39, 40, 41, 42, 43, 44, 45, 46, 47, 48, 49, 50, 51, 52, 53, 56, 59, 72, 73, 75, 76, 77, 78, 79, 80, 81, 82, 83, 84, 85, 86, 87, 88, 89, 90, 91, 92, 93, 94, 95, 96]	2092
fit_CG10208	Q9VD66_Q9VCH7	model_4_multimer_v3_pred_0	0.723767	0.377336	0.446622	0.0422606	48	[48, 58, 77, 78, 79, 80, 81, 82, 83, 84, 85, 86, 87, 88, 89, 90, 91, 96, 98, 99, 100, 101, 102, 103, 104, 105, 106, 107, 108, 109, 110, 111, 113, 114]	[10, 11, 12, 13, 14, 15, 16, 17, 18, 19, 20, 21, 22, 23]	2092
D1_CG14715	A4V2K7_Q9VGK3	model_1_multimer_v3_pred_0	0.322268	0.493021	0.45887	0.205656	78	[153, 155, 156, 158, 159, 160, 161, 162, 163, 164, 165, 166, 167, 168, 169, 170, 171, 172, 173]	[43, 46, 47, 48, 49, 50, 51, 52, 56, 57, 58, 59, 60, 61, 62, 63, 64, 66, 67, 68, 69, 70, 71, 72, 73, 74, 75, 76, 77, 78, 79, 80, 81, 82, 83, 85, 96, 98, 100, 101, 102, 103, 104, 105, 107, 108, 109, 110, 111, 112, 113, 114, 115, 118, 120, 121, 122, 123, 124]	3699
CG14715_CG10208	Q9VGK3_Q9VCH7	model_2_multimer_v3_pred_0	0.777962	0.52393	0.574736	0.236535	73	[46, 47, 48, 49, 50, 51, 52, 57, 58, 59, 60, 61, 62, 63, 64, 65, 66, 67, 68, 69, 70, 71, 73, 74, 75, 76, 77, 78, 79, 80, 81, 82, 83, 85, 96, 98, 100, 101, 102, 103, 104, 105, 106, 107, 108, 109, 110, 111, 112, 113, 114, 115, 116, 120, 121, 122, 123, 124]	[10, 11, 12, 13, 14, 15, 16, 17, 18, 19, 20, 21, 22, 23, 24]	3072
D1_Piwi	A4V2K7_Q9VKM1	model_1_multimer_v3_pred_0	0.624837	0.619869	0.620863	0.581156	322	[123, 124, 125, 126, 127, 128, 129, 130, 131, 132, 133, 134, 135, 136, 137, 138, 139, 140, 141, 142, 143, 144, 145, 157, 158, 159, 160, 161, 162, 163, 165, 166, 167, 168, 169, 170, 171, 172, 173, 174, 176, 322, 323, 324, 325, 326, 327, 328, 329, 330, 331, 332, 333, 334, 335, 336, 337, 338, 339, 340, 341, 342, 343, 344, 345, 346, 347, 348, 349, 350, 351, 352, 353, 354, 355]	[77, 79, 102, 213, 214, 215, 216, 223, 225, 227, 228, 238, 253, 254, 255, 256, 257, 258, 287, 288, 289, 290, 291, 293, 294, 295, 296, 297, 299, 301, 302, 303, 318, 320, 327, 328, 329, 330, 331, 332, 333, 334, 335, 336, 337, 347, 349, 350, 353, 367, 371, 372, 373, 374, 375, 377, 378, 379, 380, 381, 382, 383, 384, 385, 386, 387, 388, 389, 390, 391, 392, 393, 394, 395, 396, 397, 398, 455, 456, 457, …	3697
Prod_CG10208	Q7JNE1_Q9VCH7	model_1_multimer_v3_pred_0	0.55682	0.625784	0.611991	0.333474	132	[20, 28, 29, 30, 31, 32, 33, 34, 35, 36, 37, 38, 39, 40, 41, 42, 43, 44, 45, 46, 48, 67, 70, 71, 73, 74, 77, 111, 112, 113, 114, 115, 116, 117, 118, 119, 120, 122, 149, 152, 153, 156, 316, 319, 320, 321, 322, 323, 324, 325, 326, 327, 328, 329, 330, 331, 332, 334, 335, 336]	[19, 31, 33, 37, 45, 90, 112, 115, 116, 117, 118, 119, 120, 121, 122, 123, 124, 139, 142, 143, 144, 145, 146, 147, 148, 149, 150, 151, 152, 153, 154, 155, 156, 157, 158, 159, 160, 168, 169, 170, 171, 172, 173, 174, 175, 209, 210, 212, 213, 214, 215, 216, 218, 219, 220, 221, 222, 223, 224, 225, 226, 227, 251, 252, 253, 254, 255, 256, 257, 258, 259, 264]	2746
Piwi_Prod	Q9VKM1_Q7JNE1	model_4_multimer_v3_pred_0	0.645563	0.639286	0.640541	0.541364	320	[69, 70, 71, 72, 73, 74, 75, 102, 124, 125, 126, 127, 128, 129, 130, 131, 132, 133, 134, 136, 137, 149, 150, 151, 169, 170, 171, 172, 173, 174, 176, 199, 202, 206, 207, 208, 209, 210, 211, 212, 213, 214, 215, 216, 217, 218, 219, 220, 221, 222, 223, 224, 225, 226, 227, 228, 229, 231, 232, 233, 234, 235, 236, 237, 238, 239, 253, 254, 255, 256, 257, 258, 259, 260, 288, 289, 290, 291, 292, 293, 294, …	[41, 67, 70, 71, 79, 82, 120, 121, 122, 123, 124, 125, 126, 127, 128, 129, 130, 131, 132, 133, 134, 135, 136, 137, 138, 139, 140, 141, 142, 143, 144, 145, 146, 147, 148, 149, 150, 151, 152, 153, 154, 155, 156, 157, 158, 159, 160, 161, 162, 163, 164, 165, 166, 167, 168, 169, 170, 171, 172, 173, 174, 175, 176, 177, 324, 327, 328, 330, 331, 332, 333, 334, 335, 336, 337, 338]	2644
Prod_fit	Q7JNE1_Q9VD66	model_4_multimer_v3_pred_0	0.452959	0.646801	0.608033	0.243084	156	[6, 7, 8, 9, 10, 64, 67, 68, 70, 71, 72, 73, 74, 75, 76, 77, 78, 79, 80, 81, 82, 83, 84, 85, 86, 87, 89, 91, 92, 95, 97, 110, 111, 112, 113, 114, 115, 120, 121, 122, 123, 124, 125, 126, 127, 128, 129, 131, 133, 134, 135, 136, 137, 139, 143, 144, 145, 146, 147, 148, 149, 150, 151, 152, 153, 154, 155, 156, 157, 158, 321, 324, 327, 328, 329, 330, 331, 332, 333, 334, 335, 336, 337]	[35, 36, 38, 39, 40, 41, 42, 43, 44, 45, 46, 47, 48, 49, 50, 51, 52, 53, 54, 57, 60, 61, 62, 63, 64, 65, 66, 67, 68, 69, 70, 71, 72, 73, 75, 76, 77, 78, 79, 80, 81, 82, 83, 84, 85, 86, 87, 88, 89, 90, 91, 92, 93, 94, 95, 101, 102, 103, 104, 105, 106, 107, 108, 109, 110, 111, 112, 113, 114, 115, 116, 117, 120]	774
Prod_CG14715	Q7JNE1_Q9VGK3	model_4_multimer_v3_pred_0	0.460468	0.710511	0.660502	0.316002	108	[77, 78, 79, 80, 81, 82, 83, 84, 85, 86, 87, 88, 89, 90, 91, 92, 93, 94, 95, 96, 97, 98, 99, 100, 101, 102, 103, 104, 105, 106, 107, 108, 109, 110, 121, 124, 125, 126, 127, 128, 129, 130, 131, 132, 133, 135, 138, 336]	[43, 44, 45, 46, 47, 48, 49, 50, 51, 52, 56, 57, 58, 59, 60, 61, 62, 63, 64, 65, 66, 67, 68, 69, 70, 71, 73, 74, 75, 76, 77, 78, 79, 80, 81, 82, 85, 96, 98, 101, 102, 103, 104, 105, 107, 108, 109, 110, 111, 112, 113, 114, 115, 118, 120, 121, 122, 123, 124, 130]	2670
Ugt35D1_Ugt35D1	Q9V9X9_Q9V9X9	model_5_multimer_v3_pred_0	0.905426	0.895571	0.897542	0.72493	224	[162, 165, 166, 167, 168, 169, 170, 171, 172, 173, 174, 175, 182, 183, 184, 185, 186, 187, 188, 189, 190, 191, 192, 193, 194, 195, 196, 197, 198, 199, 237, 238, 243, 244, 245, 246, 247, 248, 249, 250, 251, 252, 253, 254, 255, 256, 257, 258, 259, 391, 394, 395, 427, 429, 430, 431, 432, 433, 434, 435, 436, 437, 438, 439, 440, 441, 444, 445, 446, 447, 448, 449, 450, 451, 452, 453, 454, 455, 456, 457…	[162, 165, 166, 167, 168, 169, 170, 171, 172, 173, 174, 175, 182, 183, 184, 185, 186, 187, 188, 189, 190, 191, 192, 193, 194, 195, 196, 197, 198, 199, 237, 238, 243, 244, 245, 246, 247, 248, 249, 250, 251, 252, 253, 254, 255, 256, 257, 258, 259, 391, 394, 395, 427, 429, 430, 431, 432, 433, 434, 435, 436, 437, 438, 439, 440, 441, 444, 445, 446, 447, 448, 449, 450, 451, 452, 453, 454, 455, 456, 457…	2048
CG10208_CG10208	Q9VCH7_Q9VCH7	model_2_multimer_v3_pred_0	0.901881	0.896365	0.897468	0.730848	320	[8, 9, 10, 11, 12, 13, 14, 15, 16, 17, 22, 23, 24, 25, 26, 27, 28, 29, 30, 31, 32, 33, 34, 35, 36, 37, 38, 39, 40, 41, 42, 52, 83, 85, 86, 87, 89, 90, 94, 96, 102, 103, 104, 105, 106, 107, 108, 109, 110, 111, 112, 113, 114, 115, 116, 117, 118, 119, 120, 121, 124, 125, 126, 127, 128, 129, 130, 131, 132, 133, 134, 135, 136, 141, 142, 143, 144, 145, 146, 147, 148, 149, 150, 151, 152, 153, 154, 155, …	[9, 10, 11, 12, 13, 14, 15, 17, 22, 23, 24, 25, 26, 27, 28, 29, 30, 31, 32, 33, 34, 35, 36, 37, 38, 39, 40, 41, 42, 52, 83, 85, 86, 87, 89, 90, 94, 96, 102, 103, 104, 105, 106, 107, 108, 109, 110, 111, 112, 113, 114, 115, 116, 117, 118, 119, 120, 121, 124, 125, 126, 127, 128, 129, 130, 131, 132, 133, 134, 135, 136, 141, 142, 143, 144, 145, 146, 147, 148, 149, 150, 151, 152, 153, 154, 155, 156, 15…	2048
